# Leveraging genomic redundancy to improve inference and alignment of orthologous proteins

**DOI:** 10.1101/2023.01.24.525427

**Authors:** Marc Singleton, Michael Eisen

## Abstract

Identifying protein sequences with common ancestry is a core task in bioinformatics and evolutionary biology. However, methods for inferring and aligning such sequences in annotated genomes have not kept pace with the increasing scale and complexity of the available data. Thus, in this work we implemented several improvements to the traditional methodology that more fully leverage the redundancy of closely related genomes and the organization of their annotations. Two highlights include the application of the more flexible *k*-clique percolation algorithm for identifying clusters of orthologous proteins and the development of a novel technique for removing poorly supported regions of alignments with a phylogenetic HMM. In making the latter, we also wrote a fully documented Python package Homomorph that implements standard HMM algorithms and created a set of tutorials to promote its use by a wide audience. We applied the resulting pipeline to a set of 33 annotated *Drosophila* genomes, generating 22,813 orthologous groups and 8,566 high-quality alignments.
