## Supplementary material for "Leveraging genomic redundancy to improve inference and alignment of orthologous proteins": 0A4C.tsv

ppid	slices
XP_014761264.2
XP_043949604.1
XP_017089026.1
XP_017114976.1
XP_001977829.1
XP_017066920.1
XP_017055388.1
XP_001990841.2
XP_034140554.1
XP_023179153.1
XP_034490719.1
XP_017034658.1
XP_033170410.1
FBpp0304151
XP_043867576.1	0-125
XP_017963645.1
XP_030569314.1
XP_022219944.1
XP_002024412.2
XP_001354903.4
XP_016985940.1
XP_039500523.1
XP_002039476.1
XP_020803381.1
XP_016040095.1
XP_034671525.1
XP_037727121.1
XP_016935178.1
XP_017016048.2
XP_043658298.1
XP_002057971.2
XP_002071161.2
XP_002100970.1
