## Supplementary material for "Leveraging genomic redundancy to improve inference and alignment of orthologous proteins": 0A51.tsv

ppid	slices
XP_001955952.2
XP_016966573.1
XP_017090186.2
XP_017127724.1
XP_015013637.1
XP_017080430.1
XP_017060187.1
XP_001984398.1
XP_034133776.1
XP_023166546.2
XP_034483612.1
XP_017029623.1
XP_033159674.1
FBpp0072667
XP_002007187.2
XP_017957596.1
XP_030567155.1
XP_022218014.2
XP_026845448.1
XP_001353556.2
XP_016972722.1
XP_039487738.1
XP_002034991.1
XP_020800089.1
XP_016029919.1
XP_034659043.1
XP_037719574.1
XP_016934933.1
XP_016996433.2
XP_043647817.1
XP_002046550.2
XP_023033420.1
XP_015049364.1
