## Supplementary material for "Leveraging genomic redundancy to improve inference and alignment of orthologous proteins": 0A79.tsv

ppid	slices
XP_001964926.1
XP_016962195.1
XP_017105755.2
XP_017121170.1
XP_001969348.1
XP_017075955.2
XP_017060988.2
XP_001993461.2
XP_034134625.1
XP_023163957.2
XP_034471789.1
XP_017026060.1
XP_033174210.1
FBpp0079465
XP_002003977.1
XP_030241647.1
XP_030555469.1
XP_022220165.1
XP_002014474.2
XP_001356352.3
XP_016976885.1
XP_039501621.1
XP_002036379.1
XP_020800502.1
XP_002078816.1
XP_034667787.1
XP_037710954.1
XP_016945719.1
XP_017013717.2
XP_043649855.1
XP_002051209.2
XP_023032356.1
XP_002088974.1
