## Supplementary material for "Leveraging genomic redundancy to improve inference and alignment of orthologous proteins": 0A86.tsv

ppid	slices
XP_001967039.1
XP_016949113.1
XP_017106403.2
XP_017129784.1
XP_001977470.1
XP_017065230.1
XP_017055965.1
XP_001991679.1
XP_034135619.1
XP_023169326.2
XP_034489468.1
XP_017018011.1
XP_033171035.1
FBpp0074149
XP_002009442.1
XP_030245836.1
XP_030566291.1
XP_022214048.2
XP_002023323.2
XP_001354699.2
XP_016975305.2
XP_039498051.1
XP_002042278.1
XP_020808502.1
XP_002107142.2
XP_034671129.1
XP_037727366.1
XP_016923922.1
XP_017016277.2
XP_043661038.1
XP_002055614.1
XP_023031010.1
XP_002100839.1
