## Supplementary material for "Leveraging genomic redundancy to improve inference and alignment of orthologous proteins": 0A92.tsv

ppid	slices
XP_001966297.1
XP_016967930.1
XP_017109065.2
XP_017120206.1
XP_001977042.1
XP_017064167.1
XP_017061549.1
XP_001992132.1
XP_034124628.1
XP_023167600.2
XP_034480931.1
XP_017022656.1
XP_033171235.1
FBpp0070831
XP_002009381.1
XP_017965557.1
XP_030569226.1
XP_022227415.1
XP_002024283.1
XP_001354849.2
XP_016976725.1
XP_039497571.1
XP_002036836.1
XP_020804936.1
XP_002106260.1
XP_034649996.1
XP_037726108.1
XP_016931747.1
XP_017009293.1
XP_043661273.1
XP_002059563.1
XP_002064383.1
XP_002101336.1
