## Supplementary material for "Leveraging genomic redundancy to improve inference and alignment of orthologous proteins": 0AB2.tsv

ppid	slices
XP_001962032.2
XP_016967483.1
XP_017097676.2
XP_017132455.1
XP_001970281.1
XP_017068612.1
XP_017047744.1
XP_001989204.2
XP_034125915.1
XP_023165424.1
XP_034490981.1
XP_017029414.1
XP_033162108.1
FBpp0079224
XP_002002038.1
XP_030239662.1
XP_030557022.1
XP_022214721.1
XP_002015277.1
XP_001356882.3
XP_016989259.1
XP_039502656.1
XP_002036196.1
XP_020799105.1
XP_002078631.1
XP_034666595.1
XP_037711546.1
XP_016927511.1
XP_017004799.2
XP_043662418.1
XP_002052650.1
XP_002064518.2
XP_002088783.1
