## Supplementary material for "Leveraging genomic redundancy to improve inference and alignment of orthologous proteins": 0ABD.tsv

ppid	slices
XP_001956486.1
XP_016955254.1
XP_017090080.2
XP_017112015.1
XP_026833069.1
XP_017072232.1
XP_017059090.1
XP_001985493.2
XP_034121267.1
XP_023167602.2
XP_034483125.1
XP_017030914.1
XP_033160909.1
FBpp0074935
XP_002008660.1
XP_017958299.1
XP_030566903.1
XP_022218177.2
XP_002024084.1
XP_001353948.2
XP_016982048.1
XP_039487874.1
XP_002030938.1
XP_020801916.1
XP_002085317.2
XP_034656289.1
XP_037720277.1
XP_016940248.2
XP_017010045.2
XP_043649112.1
XP_002048408.2
XP_002068124.1
XP_002094966.1
