## Supplementary material for "Leveraging genomic redundancy to improve inference and alignment of orthologous proteins": 0B2A.tsv

ppid	slices
XP_001956559.1
XP_016959109.1
XP_017090040.2
XP_017133862.1
XP_026833046.1
XP_017081220.1
XP_017060112.1
XP_001984738.1
XP_034120734.1
XP_023160986.2
XP_034482591.1
XP_017021331.1
XP_033158860.1
FBpp0271813
XP_002008838.1
XP_017955812.1
XP_030566194.1
XP_022232191.2
XP_026847768.1
XP_015043307.2
XP_016973459.1
XP_039486677.1
XP_002030139.1
XP_020804632.1
XP_016031445.1
XP_034655689.1
XP_037719208.1
XP_036670619.1
XP_016999611.2
XP_043646660.1
XP_002048592.1
XP_002061767.1
XP_002094448.1
