## Supplementary material for "Leveraging genomic redundancy to improve inference and alignment of orthologous proteins": 0B3E.tsv

ppid	slices
XP_001959900.1
XP_016958335.1
XP_017108384.2
XP_017124819.1
XP_001976024.1
XP_017069297.1
XP_017049667.1
XP_001987304.1
XP_034141350.1
XP_023165220.2
XP_034479440.1
XP_017033400.1
XP_033156712.1
FBpp0087140
XP_002005404.1
XP_017958708.1
XP_030558624.1
XP_022228524.2
XP_026842425.1
XP_033235065.1
XP_016985825.1
XP_039484365.1
XP_032570256.1
XP_020801103.1
XP_016027056.2
XP_034651572.1
XP_037712794.1
XP_016929166.1
XP_017010994.2
XP_043641951.1
XP_002050701.1
XP_002063111.1
XP_002091166.1
