## Supplementary material for "Leveraging genomic redundancy to improve inference and alignment of orthologous proteins": 0B27.tsv

ppid	slices
XP_014767102.1
XP_016951327.1
XP_017092211.2
XP_017131684.1
XP_015009077.1
XP_017076375.2
XP_017041843.1
XP_032596406.1
XP_034128225.1
XP_023168467.2
XP_034488139.1
XP_017020492.1
XP_033163653.1
FBpp0290295
XP_032586027.1
XP_030244711.1
XP_030564041.1
XP_022210924.2
XP_002020512.2
XP_003736225.2
XP_016985598.1
XP_039491375.1
XP_032579397.1
XP_020798508.1
XP_016036886.1
XP_034665477.1
XP_037732933.1
XP_036675387.1
XP_017008865.2
XP_043654280.1
XP_002055949.2
XP_015032324.1
XP_015048596.1
