## Supplementary material for "Leveraging genomic redundancy to improve inference and alignment of orthologous proteins": 0B33.tsv

ppid	slices
XP_001957948.1
XP_016956298.1
XP_017101540.2
XP_017122142.1
XP_001972048.1
XP_017071537.1
XP_017048659.1
XP_043071301.1
XP_034133982.1
XP_023160394.2
XP_034481913.1
XP_017017938.1
XP_033159278.1
FBpp0099403
XP_015015787.1
XP_030239949.1
XP_030567816.1
XP_022218705.2
XP_002027797.2
XP_002135091.2
XP_016981382.1
XP_039488597.1
XP_002035501.1
XP_020809064.1
XP_016030590.1
XP_034657609.1
XP_037722065.1
XP_036671988.1
XP_044251784.1
XP_043649714.1
XP_002046510.1
XP_023037421.1
XP_002093859.1
