## Supplementary material for "Leveraging genomic redundancy to improve inference and alignment of orthologous proteins": 0BD0.tsv

ppid	slices
XP_001959430.2
XP_016953548.1
XP_043066719.1
XP_017125348.1
XP_001976489.1
XP_017070340.2
XP_017045345.1
XP_001987033.2
XP_034119769.1
XP_023171845.2
XP_034477061.1
XP_017018596.1
XP_033151790.1
FBpp0072041
XP_002005882.1
XP_030245195.1
XP_030557413.1
XP_022224053.2
XP_002015628.1
XP_001360228.2
XP_016974017.1
XP_039480678.1
XP_002040167.1
XP_020817994.1
XP_016029311.1
XP_034654861.1
XP_037713514.1
XP_016930401.1
XP_017001983.2
XP_043641652.1
XP_002049962.2
XP_002063795.1
XP_002092706.1
