## Supplementary material for "Leveraging genomic redundancy to improve inference and alignment of orthologous proteins": 0BE4.tsv

ppid	slices
XP_032308233.1
XP_016959649.2
XP_017104797.2
XP_017113891.1
XP_026839780.1
XP_017085187.2
XP_017060844.1
XP_001994180.2
XP_034131997.1	0-194
XP_023179046.2
XP_034488771.1
XP_017032453.1
XP_033164870.1
FBpp0290431
XP_032584080.2
XP_017967821.1
XP_030562458.1
XP_022216043.2
XP_002019921.1
XP_001360045.6
XP_016992181.1
XP_039491173.1
XP_002043290.1
XP_020813816.1
XP_002102809.2
XP_034664131.1
XP_037729322.1
XP_036672843.1
XP_017007313.2
XP_043654366.1
XP_002056502.1
XP_002072390.3
XP_002096342.2
