## Supplementary material for "Leveraging genomic redundancy to improve inference and alignment of orthologous proteins": 0BEB.tsv

ppid	slices
XP_032308044.1
XP_016950556.1	1215-1630
XP_043069561.1
XP_017126095.1	1213-1632
XP_001982752.1
XP_017072459.1
XP_017056765.2
XP_001996528.1
XP_034139379.1
XP_023167867.2
XP_034473086.1
XP_017037675.1
XP_033168078.1
FBpp0112329
XP_032588861.1
XP_030245838.1	1214-1549
XP_030566556.1
XP_022217450.2
XP_002027559.1
XP_033237262.1
XP_044316614.1
XP_039496404.1
XP_032579867.1
XP_020809834.1
XP_039152083.1
XP_034670515.1
XP_037732341.1	1217-1628
XP_016944123.1	1231-1613
XP_044251355.1
XP_043657489.1
XP_002059727.1
XP_002072574.2
XP_002099575.2
