## Supplementary material for "Leveraging genomic redundancy to improve inference and alignment of orthologous proteins": 0C8B.tsv

ppid	slices
XP_001954845.2
XP_016961399.1
XP_017103867.2
XP_017112216.1
XP_001979557.1
XP_017085149.2
XP_017041087.1
XP_001994664.2
XP_034132093.1
XP_023167517.2
XP_034487232.1
XP_017023683.1
XP_033163391.1
FBpp0304474
XP_001998327.2
XP_017968460.2
XP_030565852.1
XP_022216023.2
XP_002019871.2
XP_001360012.2
XP_016974831.1
XP_039492066.1
XP_002043339.1
XP_020799320.1
XP_016034069.2
XP_034662183.1
XP_037730364.1
XP_016935288.2
XP_016997296.2
XP_043652801.1
XP_002053624.2
XP_002072811.2
XP_002096285.3
