## Supplementary material for "Leveraging genomic redundancy to improve inference and alignment of orthologous proteins": 0C9F.tsv

ppid	slices
XP_001955751.1
XP_016962495.1
XP_017092868.2
XP_017119886.1
XP_001978871.1
XP_017081780.1
XP_017044296.1
XP_001994111.1
XP_034132141.1
XP_023165350.1
XP_034486371.1
XP_017031203.1
XP_033162791.1
FBpp0078477
XP_002000468.1
XP_017953549.1
XP_030562270.1
XP_022213618.2
XP_002017265.1
XP_001359420.3
XP_016972825.1
XP_039492290.1
XP_032577815.1
XP_020813198.1
XP_002102157.1
XP_034662850.1
XP_037729309.1
XP_036675128.1
XP_017010023.2
XP_043654574.1
XP_002056639.1
XP_002073287.1
XP_039231615.1
