## Supplementary material for "Leveraging genomic redundancy to improve inference and alignment of orthologous proteins": 0C47.tsv

ppid	slices
XP_001957079.1
XP_016966679.1
XP_017096399.2
XP_017127834.1
XP_001971302.1
XP_017071643.1
XP_043063772.1
XP_001984341.1
XP_034136688.1
XP_030081172.1
XP_034481418.1
XP_017023184.1
XP_033159861.1
FBpp0072825
XP_002007255.1
XP_017955897.1
XP_030572296.1
XP_022232863.2
XP_026849549.1
XP_001354284.1
XP_016991727.2
XP_039487426.1
XP_002035086.1
XP_020814342.1
XP_002083385.1
XP_034657119.1
XP_037721702.1
XP_016935029.1
XP_017011714.2
XP_043647645.1
XP_002046617.3
XP_002067851.1
XP_002094195.1
