## Supplementary material for "Leveraging genomic redundancy to improve inference and alignment of orthologous proteins": 0C53.tsv

ppid	slices
XP_001964190.1
XP_016948357.1
XP_017090655.1
XP_017116246.1
XP_001978470.2
XP_017073896.1
XP_017054623.1
XP_001992378.1
XP_034123130.1
XP_023167784.1
XP_034490007.1
XP_017029194.1
XP_033171801.1
FBpp0070916
XP_002010933.1
XP_017964877.1
XP_030568299.1
XP_022219080.1
XP_026846732.1
XP_001355257.2
XP_016972916.1
XP_039497951.1
XP_002036752.2
XP_020807435.1
XP_016038348.1
XP_034656766.1
XP_037726917.1
XP_016937095.1
XP_017012288.2
XP_043657798.1
XP_002057252.1
XP_002075380.2
XP_002099924.1
