## Supplementary material for "Leveraging genomic redundancy to improve inference and alignment of orthologous proteins": 0C84.tsv

ppid	slices
XP_001955448.1
XP_016960926.1
XP_017092127.2
XP_017122602.1
XP_001981932.1
XP_017085520.1
XP_017058302.1
XP_032592718.1
XP_034128284.1
XP_023174327.1
XP_034484356.1
XP_017020638.1
XP_033163487.1
FBpp0084078
XP_001998559.1
XP_030244016.1	491-795
XP_030559918.1
XP_022209471.1
XP_026851270.1
XP_002136955.3
XP_016981895.1
XP_039495597.1
XP_032578582.1
XP_020816477.1
XP_002104782.1
XP_034665325.1
XP_037715490.1
XP_016939820.2
XP_016999092.2
XP_043656713.1
XP_002053054.1
XP_002073410.1
XP_002099176.1
