## Supplementary material for "Leveraging genomic redundancy to improve inference and alignment of orthologous proteins": 0CB0.tsv

ppid	slices
XP_001956387.1
XP_016965824.1
XP_017109513.2
XP_017112574.1
XP_001972755.1
XP_017068347.1
XP_017040383.1
XP_043071267.1
XP_034120814.1
XP_023170307.2
XP_034481004.1
XP_017019523.1
XP_033161339.1
FBpp0075450
XP_032586781.1
XP_030244652.1
XP_030573182.1
XP_041449407.1
XP_026845746.1
XP_033238229.1
XP_016974282.2
XP_039485625.1
XP_002030512.1
XP_020798026.1
XP_016031897.1
XP_034656953.1
XP_037722550.1
XP_016934526.1
XP_016999257.2
XP_043647782.1
XP_002047649.1
XP_002074403.2
XP_002094814.1
