## Supplementary material for "Leveraging genomic redundancy to improve inference and alignment of orthologous proteins": 0CC4.tsv

ppid	slices
XP_001963538.1
XP_016952048.1
XP_017100793.2
XP_017129944.1
XP_001977856.1
XP_017066988.1
XP_017042022.1
XP_001991373.2
XP_034124535.1
XP_023162021.2
XP_034476571.1
XP_017021589.1
XP_033171795.1
FBpp0070006
XP_002011561.1
XP_017963769.1
XP_030568608.1
XP_022225350.2
XP_002022523.1
XP_001354944.2
XP_016983544.2
XP_039498256.1
XP_002039509.1
XP_020808229.1
XP_016040118.1
XP_034670975.1
XP_037724339.1
XP_016942452.1
XP_016996980.2
XP_043659180.1
XP_002057930.1
XP_002071066.3
XP_002100944.1
