## Supplementary material for "Leveraging genomic redundancy to improve inference and alignment of orthologous proteins": 0CCB.tsv

ppid	slices
XP_001966990.2
XP_016949308.1
XP_043068836.1
XP_041563001.1
XP_026838065.1
XP_017086529.1
XP_017055761.1
XP_043072194.1
XP_034135613.1
XP_023176670.2
XP_034490192.1
XP_017028949.1
XP_033171112.1
FBpp0305109
XP_002010571.2
XP_030242648.1
XP_030564661.1	0-114
XP_022228422.2
XP_026845966.1
XP_002134632.3
XP_016982606.1
XP_039499568.1
XP_032581131.1
XP_020805349.1
XP_016039235.1
XP_034671872.1
XP_037724618.1
XP_016935180.1
XP_017016090.2
XP_043659608.1
XP_002055544.2
XP_002071242.3
XP_002100497.2
