## Supplementary material for "Leveraging genomic redundancy to improve inference and alignment of orthologous proteins": 0D09.tsv

ppid	slices
XP_014760393.2
XP_016964646.1
XP_017088859.1
XP_017121313.1
XP_001974103.1
XP_017082534.2
XP_017043966.1
XP_001988400.1
XP_034125135.1
XP_023165913.1
XP_034474549.1
XP_017022449.1
XP_033164993.1
FBpp0080953
XP_002003318.2
XP_030241974.1
XP_030555776.1
XP_022230944.2
XP_002015228.1
XP_002132800.2
XP_016975078.1
XP_043862759.1
XP_002042482.1
XP_020812324.1
XP_002080087.1
XP_034667274.1
XP_037710953.1
XP_016925469.1
XP_017006943.1
XP_043643340.1
XP_002052065.1
XP_002065418.1
XP_002090281.1
