## Supplementary material for "Leveraging genomic redundancy to improve inference and alignment of orthologous proteins": 0D21.tsv

ppid	slices
XP_014764773.1
XP_016955920.1
XP_017087633.2
XP_017133798.1
XP_026833061.1
XP_017080864.1
XP_017058993.1
XP_032598906.1
XP_034133245.1
XP_023168150.2
XP_034482502.1
XP_017020617.1
XP_033158047.1
FBpp0075976
XP_043865707.1
XP_017958087.1
XP_030571593.1
XP_022225555.2
XP_026848503.1
XP_002134978.3
XP_016989011.1
XP_039487893.1
XP_032574399.1
XP_020801458.1
XP_016031379.1
XP_034656438.1
XP_037721592.1
XP_036671535.1
XP_016995632.2
XP_043649444.1
XP_032291108.1
XP_046867698.1
XP_039229823.1
