## Supplementary material for "Leveraging genomic redundancy to improve inference and alignment of orthologous proteins": 0DD6.tsv

ppid	slices
XP_001954066.1
XP_016949206.1
XP_043068256.1
XP_017134317.1
XP_001980326.1
XP_017084421.2
XP_017039789.1
XP_001990187.1
XP_034137918.1
XP_023163675.2
XP_034485237.1
XP_017031153.1
XP_033166238.1
FBpp0401442
XP_015022090.1
XP_030239307.1
XP_030559378.1
XP_022211444.2
XP_026845365.1
XP_033233151.1
XP_016976599.1
XP_039494976.1
XP_002031385.1
XP_020812969.1
XP_016034910.1
XP_034662539.1
XP_037732725.1
XP_016935650.1
XP_017005018.2
XP_043656223.1
XP_002056197.1
XP_002070753.1
XP_002097469.1
