## Supplementary material for "Leveraging genomic redundancy to improve inference and alignment of orthologous proteins": 0DE2.tsv

ppid	slices
XP_001959920.1
XP_016958848.1
XP_017107920.2
XP_017125574.1
XP_001976004.2
XP_017069426.1
XP_017040735.1
XP_001986662.1
XP_034129819.1
XP_023176393.1
XP_034478887.1
XP_017019690.1
XP_033152127.1
FBpp0311199
XP_002004489.2
XP_017959492.1
XP_030559987.1
XP_022223713.2
XP_026841084.1
XP_002138695.3
XP_016985804.1
XP_039482007.1
XP_002033463.1
XP_020801274.1
XP_016027072.1
XP_034654742.1
XP_037713627.1
XP_016927822.2
XP_017011038.2
XP_043642131.1
XP_002059319.1
XP_023032027.1
XP_002091147.2
