## Supplementary material for "Leveraging genomic redundancy to improve inference and alignment of orthologous proteins": 0DED.tsv

ppid	slices
XP_001957014.2
XP_016966695.1
XP_017107706.2
XP_041564341.1
XP_001973263.2
XP_017080637.1
XP_017043478.1
XP_032594738.1
XP_034136637.1
XP_023178623.2
XP_034483308.1
XP_017017758.1
XP_033157961.1
FBpp0310151
XP_043866225.1
XP_017956086.1
XP_030561016.1
XP_022229262.2
XP_026847439.1
XP_001352577.4
XP_044313925.1
XP_039486018.1
XP_032574926.1
XP_020813773.1
XP_016032175.1
XP_034657939.1
XP_037718904.1
XP_036671190.1
XP_017011693.2
XP_043647576.1
XP_032290915.1
XP_002062342.2
XP_039230531.1
