## Supplementary material for "Leveraging genomic redundancy to improve inference and alignment of orthologous proteins": 0E5C.tsv

ppid	slices
XP_001963677.3
XP_016946361.1
XP_017091507.2
XP_017116346.1
XP_001978537.2
XP_017066772.1
XP_017051941.1
XP_001991778.3
XP_034123847.1
XP_023169416.2
XP_034489892.1
XP_017022666.2
XP_033169531.1
FBpp0302928
XP_002009990.2
XP_030245082.1
XP_030563179.1
XP_022222809.2
XP_026849299.1
XP_033238907.1
XP_016983435.2
XP_039499507.1
XP_002043223.1
XP_020800696.1
XP_016038412.3
XP_034663548.1
XP_037726716.1
XP_016946125.2
XP_017001476.2
XP_043659080.1
XP_002055132.2
XP_002067527.3
XP_002101272.2
