## Supplementary material for "Leveraging genomic redundancy to improve inference and alignment of orthologous proteins": 0E8D.tsv

ppid	slices
XP_001956210.2
XP_016965004.1
XP_017090511.2
XP_017128052.1
XP_001971945.2
XP_017070631.1
XP_017053046.1
XP_001983235.1
XP_034122025.1
XP_030081138.1
XP_034483393.1
XP_017018310.1
XP_033158105.1
FBpp0297711
XP_002007104.2
XP_017956486.2
XP_030566936.1
XP_022230658.1
XP_026847340.1
XP_015043754.1
XP_016980486.2
XP_039486255.1
XP_032574794.1
XP_020809653.1
XP_002083683.1
XP_034655181.1
XP_037719604.1
XP_036671077.1
XP_017014188.2
XP_043648932.1
XP_002060058.2
XP_002062538.2
XP_002093753.1
