## Supplementary material for "Leveraging genomic redundancy to improve inference and alignment of orthologous proteins": 0E41.tsv

ppid	slices
XP_001961454.1
XP_016961758.1
XP_017096971.2
XP_017115514.1
XP_001968995.1
XP_017067067.1
XP_017050624.1
XP_001992828.1
XP_034128656.1
XP_023172470.1
XP_034472901.1
XP_017023877.1
XP_033165820.1
FBpp0303717
XP_032584247.1
XP_017954260.1
XP_030561784.1
XP_022218920.2
XP_002028495.2
XP_001356173.4
XP_016970427.1
XP_039501572.1
XP_002035940.1
XP_020810485.1
XP_002079577.1
XP_034666333.1
XP_037709597.1
XP_016930349.1
XP_017002843.2
XP_043647543.1
XP_002057624.1
XP_002066976.1
XP_002090006.1
