## Supplementary material for "Leveraging genomic redundancy to improve inference and alignment of orthologous proteins": 0E69.tsv

ppid	slices
XP_001959906.2
XP_016958215.1
XP_017108218.2
XP_017124918.1
XP_001976018.3
XP_017069300.1
XP_017049669.1
XP_032591394.1
XP_034141517.1
XP_023176959.2
XP_034479634.1
XP_017033385.1
XP_033155473.1
FBpp0302006
XP_043866782.1
XP_017961779.1
XP_030560276.1
XP_022222701.2
XP_026841082.1
XP_015040639.2
XP_016985822.1
XP_039481585.1
XP_032572345.1
XP_020801189.1
XP_016027061.1
XP_034653089.1
XP_037717622.1
XP_016928868.1
XP_017010992.2
XP_043643628.1
XP_002059333.1
XP_002066237.2
XP_039229146.1
