## Supplementary material for "Leveraging genomic redundancy to improve inference and alignment of orthologous proteins": 0E96.tsv

ppid	slices
XP_014761709.3
XP_016967566.1
XP_017097901.2
XP_017132605.1
XP_015014821.1
XP_017068467.1
XP_017047931.1
XP_032591960.1
XP_034125090.1
XP_023174496.1
XP_034472792.1
XP_017029565.1
XP_033173390.1
FBpp0297300
XP_015020269.1
XP_017954222.1
XP_030555065.1
XP_022224470.1
XP_026845010.1
XP_015036038.2
XP_016982106.2
XP_039498084.1
XP_032580189.1
XP_020798950.1
XP_016024114.1
XP_034670299.1
XP_037709355.1
XP_016945816.1
XP_017005760.2
XP_043641374.1
XP_015028285.1
XP_002064865.3
XP_015053052.1
