## Supplementary material for "Leveraging genomic redundancy to improve inference and alignment of orthologous proteins": 0EB6.tsv

ppid	slices
XP_001963976.1
XP_016949087.1
XP_017102386.2
XP_017113474.1
XP_001977908.1
XP_017064391.1
XP_017055904.2
XP_001992633.1
XP_034139159.1
XP_023164262.1
XP_034473127.1
XP_017035396.1
XP_033171573.1
FBpp0292509
XP_002011820.2
XP_017962802.1
XP_030564631.1
XP_022214665.2
XP_002023447.2
XP_001354773.2
XP_016990211.1
XP_039498840.1
XP_002044391.1
XP_020802988.1
XP_016038502.1
XP_034660484.1
XP_037723401.1
XP_016942041.1
XP_016994679.2
XP_043657789.1
XP_002055506.2
XP_002064055.2
XP_002101176.1
