## Supplementary material for "Leveraging genomic redundancy to improve inference and alignment of orthologous proteins": 0ECD.tsv

ppid	slices
XP_001957934.1
XP_016966539.1
XP_017101518.2
XP_017127806.1
XP_001973176.3
XP_017081217.1
XP_017043393.1
XP_001985069.1
XP_034133958.1
XP_023164431.2
XP_034480374.1
XP_017028496.1
XP_033159033.1
FBpp0291534
XP_002007675.1
XP_017955669.1
XP_030570991.1
XP_022221083.2
XP_002020969.2
XP_001353264.5
XP_016983935.2
XP_039485295.2
XP_032575361.1
XP_020816925.1
XP_016032112.2
XP_034656359.1
XP_037720771.1
XP_016926678.2
XP_017015792.2
XP_043646369.1
XP_002048185.1
XP_002069114.1
XP_002095250.2
