## Supplementary material for "Leveraging genomic redundancy to improve inference and alignment of orthologous proteins": 0F2E.tsv

ppid	slices
XP_032310632.1
XP_016964984.1
XP_043069973.1
XP_017127813.1
XP_001971770.3
XP_017070912.1
XP_017058056.1
XP_001984376.2
XP_034137209.1
XP_023174008.2
XP_034481476.1
XP_017029817.1
XP_033160237.1
FBpp0289339
XP_002007221.1
XP_017956665.1
XP_030567214.1
XP_022215491.2
XP_002028550.1
XP_001352869.3
XP_016971055.2
XP_039486204.1
XP_032574642.1
XP_020799995.1
XP_016030256.1
XP_034655308.1
XP_037719625.1
XP_036671970.1
XP_017009862.2
XP_043649320.1
XP_002046579.2
XP_002068529.3
XP_002093572.3
