## Supplementary material for "Leveraging genomic redundancy to improve inference and alignment of orthologous proteins": 0F3A.tsv

ppid	slices
XP_014764582.1
XP_016959460.1
XP_017093252.2
XP_017134304.1
XP_015014188.1
XP_017084285.1
XP_017042219.1
XP_001984947.1
XP_034137248.1
XP_023161075.1
XP_034482705.1
XP_017034548.1
XP_033159435.1
FBpp0289155
XP_015018029.1
XP_017957335.1
XP_030573039.1
XP_022229717.1
XP_026845272.1
XP_015042801.1
XP_016984529.1
XP_039487213.1
XP_032575441.1
XP_020816544.1
XP_016033007.1
XP_034657175.1
XP_037718649.1
XP_016926944.1
XP_017013654.1
XP_043649431.1
XP_015030621.1
XP_002068487.2
XP_015051079.2
