## Supplementary material for "Leveraging genomic redundancy to improve inference and alignment of orthologous proteins": 0F23.tsv

ppid	slices
XP_001953153.1
XP_016960099.1
XP_017104417.2
XP_017113847.2
XP_001979490.1
XP_017084800.2
XP_017060796.1
XP_001994161.1
XP_034132847.1
XP_023166792.2
XP_034487697.1
XP_017025565.1
XP_033161988.1
FBpp0289484
XP_002000611.1
XP_017965429.1
XP_030562231.1
XP_022216186.2
XP_002019469.2
XP_001359730.3
XP_016990846.1
XP_039491635.1
XP_002043272.1
XP_020813495.1
XP_016033952.1
XP_034663862.1
XP_037730786.1
XP_036672605.1
XP_017007231.2
XP_043651275.1
XP_002056521.1
XP_002072371.1
XP_002096361.1
