## Supplementary material for "Leveraging genomic redundancy to improve inference and alignment of orthologous proteins": 0F37.tsv

ppid	slices
XP_014767211.1
XP_016960585.1
XP_017091326.2
XP_017112151.1
XP_015010454.1
XP_017085032.2
XP_017041045.1
XP_043071056.1
XP_034137688.1
XP_023174289.1
XP_034484519.1
XP_017020117.1
XP_033162233.1
FBpp0289235
XP_015021930.1
XP_017964589.1
XP_030559870.1
XP_022210708.2
XP_026843317.1
XP_033232726.1
XP_016974822.1
XP_039495997.1
XP_032579301.1
XP_020814169.1
XP_039150454.1
XP_034661862.1
XP_037728732.1
XP_016935304.2
XP_016996468.2
XP_043656986.1
XP_015027858.1
XP_015032100.1
XP_015047256.1
