## Supplementary material for "Leveraging genomic redundancy to improve inference and alignment of orthologous proteins": 0FD4.tsv

ppid	slices
XP_001955598.1
XP_016960887.1
XP_017092092.1
XP_017124016.1
XP_015010047.1
XP_017073545.2
XP_017058460.1
XP_001990268.1
XP_034131447.1
XP_023179716.1
XP_034485451.1
XP_017017680.1
XP_033163017.1
FBpp0099776
XP_015022133.1
XP_017967771.1
XP_030573650.1
XP_022218870.1
XP_026841670.1
XP_001358654.3
XP_016987085.1
XP_039495225.1
XP_002032084.1
XP_020817149.1
XP_002104297.2
XP_034660640.1
XP_037730681.1
XP_036672930.1
XP_017007514.2
XP_043654369.1
XP_002053953.1
XP_002074078.1
XP_002096769.1
