## Supplementary material for "Leveraging genomic redundancy to improve inference and alignment of orthologous proteins": 0FDB.tsv

ppid	slices
XP_001954650.3
XP_016950156.1
XP_017100674.1
XP_017119023.1
XP_001980550.1
XP_017083837.1
XP_017062171.1
XP_001994590.1
XP_034138188.1
XP_023178427.1
XP_034486019.1
XP_017018623.1
XP_033162984.1
FBpp0099726
XP_002000559.1
XP_017968165.1
XP_030568149.1
XP_022215938.1
XP_002019386.1
XP_033232722.1
XP_044314960.1
XP_039495748.1
XP_002031609.1
XP_020812008.1
XP_016035148.1
XP_034665580.1
XP_037711328.1
XP_016931015.1
XP_017008567.1
XP_043651722.1
XP_002056736.1
XP_002069939.1
XP_002097988.1
