## Supplementary material for "Leveraging genomic redundancy to improve inference and alignment of orthologous proteins": 0FE0.tsv

ppid	slices
XP_001963115.2
XP_043950062.1
XP_017099216.2
XP_017121051.1
XP_001969475.1
XP_017075627.1
XP_017042830.1
XP_001993055.1
XP_034128639.1
XP_023160809.1
XP_034474459.1
XP_017025828.1
XP_033173523.1
FBpp0099642
XP_015021418.1
XP_030239992.1
XP_030561343.1
XP_022219429.1
XP_002014371.1
XP_002133476.2
XP_016977599.1
XP_039483070.1
XP_002036506.2
XP_020807166.1
XP_002078947.1
XP_034666440.1
XP_037708609.1
XP_016944787.1
XP_044251061.1
XP_043652184.1
XP_002051145.2
XP_015033839.1
XP_002089107.2
