## Supplementary material for "Leveraging genomic redundancy to improve inference and alignment of orthologous proteins": 0FEF.tsv

ppid	slices
XP_001961532.1
XP_016962037.1
XP_017097077.2
XP_017116795.1
XP_001968886.1
XP_017068100.1
XP_017044047.2
XP_001992863.1
XP_034139818.1
XP_023163025.2
XP_034472611.1
XP_017026255.1
XP_033156043.1
FBpp0089383
XP_002002939.1
XP_030244214.1
XP_030561916.1
XP_022208151.2
XP_002018777.1
XP_001357381.3
XP_044315389.1
XP_039499790.1
XP_032573112.1
XP_020810345.1
XP_016024989.1
XP_034666511.1
XP_037709260.1
XP_016945570.1
XP_017002886.2
XP_043643102.1
XP_002057591.1
XP_002066442.1
XP_015054448.1
