## Supplementary material for "Leveraging genomic redundancy to improve inference and alignment of orthologous proteins": 1A0C.tsv

ppid	slices
XP_001957883.2
XP_016966703.1
XP_017100582.2
XP_017112590.1
XP_001972775.1
XP_017065743.1
XP_017040342.1
XP_001984790.1
XP_034122812.1
XP_023178114.2
XP_034484262.1
XP_017019573.1
XP_033159775.1
FBpp0075425
XP_002009255.1
XP_017955761.1
XP_030571085.1
XP_022211383.1
XP_002022248.1
XP_001353187.3
XP_016983032.2
XP_039487193.1
XP_002030536.1
XP_020798035.1
XP_002084907.1
XP_034659499.1
XP_037721121.1
XP_016934827.1
XP_016994768.1
XP_043646975.1
XP_002047990.1
XP_002074382.1
XP_002094836.1
