## Supplementary material for "Leveraging genomic redundancy to improve inference and alignment of orthologous proteins": 1A05.tsv

ppid	slices
XP_001956415.1
XP_016966725.1
XP_017109500.2
XP_017123057.2
XP_001972730.1
XP_017068321.1
XP_017039521.1
XP_001984993.1
XP_034122857.1
XP_023171306.1
XP_034481217.1
XP_017019584.1
XP_033159599.1
FBpp0075461
XP_002009027.1
XP_017957975.1
XP_030571076.1
XP_022211323.1
XP_002027013.2
XP_015043037.1
XP_016971299.2
XP_039489723.1
XP_002030486.1
XP_020806573.1
XP_016031862.1
XP_034655262.1
XP_037721865.1
XP_016933216.1
XP_016994476.1
XP_043650851.1
XP_002047876.1
XP_002068451.1
XP_002094788.1
