## Supplementary material for "Leveraging genomic redundancy to improve inference and alignment of orthologous proteins": 1A11.tsv

ppid	slices
XP_001958087.1
XP_016959146.1
XP_017107776.2
XP_017112601.1
XP_001973061.1
XP_017065760.1
XP_017053469.1
XP_001985387.1
XP_034121079.1
XP_023164448.1
XP_034484104.1
XP_017019550.1
XP_033158880.1
FBpp0075395
XP_002007713.1
XP_017956593.1
XP_030571688.1
XP_022211278.1
XP_002022218.1
XP_001353166.2
XP_044317605.1
XP_039486886.2
XP_002030570.1
XP_020798023.1
XP_002084937.1
XP_034656259.1
XP_037720836.1
XP_016935784.1
XP_016994042.2
XP_043647117.1
XP_002048221.1
XP_002068470.1
XP_002095137.1
