## Supplementary material for "Leveraging genomic redundancy to improve inference and alignment of orthologous proteins": 1A39.tsv

ppid	slices
XP_001957196.1
XP_016965855.1
XP_017098185.2
XP_017127620.1
XP_001973226.1
XP_017080663.1
XP_017043369.1
XP_001983390.1
XP_034136430.1
XP_023178657.1
XP_034482191.1
XP_017036066.1
XP_033160030.1
FBpp0075224
XP_002012278.1
XP_017958185.1
XP_030561094.1
XP_022229223.2
XP_002024938.1
XP_001352551.1
XP_016983023.1
XP_039485408.1
XP_002030735.2
XP_020816620.1
XP_002085097.1
XP_034657541.1
XP_037722352.1
XP_016942694.1
XP_017015752.2
XP_043650100.1
XP_002046211.3
XP_015034628.1
XP_002095732.1
