## Supplementary material for "Leveraging genomic redundancy to improve inference and alignment of orthologous proteins": 1AF2.tsv

ppid	slices
XP_001963711.1
XP_016948229.1
XP_017091391.2
XP_017130489.1
XP_001977586.1
XP_017067355.1
XP_017048030.1
XP_032594003.1
XP_034124708.1
XP_030079423.1
XP_034489795.1
XP_017029972.1
XP_033172015.1
FBpp0074253
XP_032589034.1
XP_030243285.1
XP_030569344.1
XP_022227468.2
XP_026846655.1
XP_001355304.3
XP_044317279.1
XP_039500160.1
XP_002042405.2
XP_020805726.1
XP_016039820.1
XP_034671969.1
XP_037723523.1
XP_016939098.1
XP_016996092.2
XP_043661096.1
XP_032296387.1
XP_002067408.3
XP_002101523.1
