## Supplementary material for "Leveraging genomic redundancy to improve inference and alignment of orthologous proteins": 1AFD.tsv

ppid	slices
XP_001965549.1
XP_016948510.1
XP_017110019.1
XP_017112299.1
XP_001977580.1
XP_017067416.1
XP_017056086.1
XP_001992752.1
XP_034140598.1
XP_023174422.1
XP_034489698.1
XP_017030193.1
XP_033169393.1
FBpp0074226
XP_002010075.1
XP_030245985.1
XP_030566993.1
XP_022209177.1
XP_002023492.1
XP_001354798.3
XP_016979988.1
XP_039499089.1
XP_002042397.1
XP_020798016.1
XP_002107239.1
XP_034668024.1
XP_037724326.1
XP_016939247.1
XP_016996139.2
XP_043659455.1
XP_032295860.1
XP_002071524.1
XP_002101517.1
