## Supplementary material for "Leveraging genomic redundancy to improve inference and alignment of orthologous proteins": 1B6A.tsv

ppid	slices
XP_001966092.1
XP_016967917.1
XP_017089156.2
XP_017129948.1
XP_001978273.2
XP_017086549.1
XP_017052265.1
XP_001991956.1
XP_034123671.1
XP_030078955.1
XP_034473754.1
XP_017034922.1
XP_033170831.1
FBpp0073608
XP_002009407.1
XP_017963924.1
XP_030569358.1
XP_022218852.2
XP_002025196.1
XP_001355526.2
XP_044316941.1
XP_039499192.1
XP_002042934.1
XP_020808315.1
XP_016039190.1
XP_034671760.1
XP_037726237.1
XP_016924244.1
XP_017016011.1
XP_043658073.1
XP_002059536.2
XP_002071154.1
XP_002100467.2
