## Supplementary material for "Leveraging genomic redundancy to improve inference and alignment of orthologous proteins": 1B7E.tsv

ppid	slices
XP_001966140.1
XP_016949769.1
XP_017109391.1
XP_017114873.1
XP_001978399.2
XP_017065074.1
XP_017056318.1
XP_001992505.1
XP_034124354.1
XP_023166921.1
XP_034490558.1
XP_017030001.1
XP_033170327.1
FBpp0073475
XP_002010843.1
XP_017964972.1
XP_030564478.1
XP_022217083.1
XP_002023295.1
XP_001354683.1
XP_016986241.1
XP_039499037.1
XP_002044518.1
XP_020804944.1
XP_002106747.1
XP_034671646.1
XP_037725638.1
XP_016923886.1
XP_016999671.2
XP_043658143.1
XP_002060134.3
XP_002071622.1
XP_002099858.1
