## Supplementary material for "Leveraging genomic redundancy to improve inference and alignment of orthologous proteins": 1B67.tsv

ppid	slices
XP_001965592.1
XP_016962900.1
XP_017099603.2
XP_017113382.1
XP_001978255.1
XP_017086542.1
XP_017062422.1
XP_001991122.1
XP_034135731.1
XP_023167958.1
XP_034490600.1
XP_017035455.1
XP_033168477.1
FBpp0073636
XP_002010158.1
XP_017965123.1
XP_030572882.1
XP_022214066.1
XP_002023358.2
XP_001354725.3
XP_016975094.1
XP_039499494.1
XP_032581099.1
XP_020797750.1
XP_002076995.2
XP_034670702.1
XP_037725104.1
XP_016923284.1
XP_017010797.2
XP_043658603.1
XP_002055712.1
XP_002064111.1
XP_002100488.1
