## Supplementary material for "Leveraging genomic redundancy to improve inference and alignment of orthologous proteins": 1B73.tsv

ppid	slices
XP_001964000.1
XP_016962624.1
XP_017102387.2
XP_017116058.1
XP_001978298.1
XP_017064969.1
XP_017052219.1
XP_001992610.1
XP_034135597.1
XP_023166501.2
XP_034490180.1
XP_017030450.1
XP_033171452.1
FBpp0073568
XP_002011127.1
XP_030245342.1
XP_030567731.1
XP_022215019.2
XP_002024434.1
XP_001355085.2
XP_016979907.1
XP_039499297.1
XP_002042901.1
XP_020803677.1
XP_016039157.1
XP_034655186.1
XP_037726353.1
XP_016923855.2
XP_017015189.2
XP_043659793.1
XP_002056839.1
XP_002067574.1
XP_002100438.1
