## Supplementary material for "Leveraging genomic redundancy to improve inference and alignment of orthologous proteins": 1B98.tsv

ppid	slices
XP_001963419.1
XP_016952074.1
XP_017089736.1
XP_017125309.1
XP_001977160.1
XP_017076979.1
XP_017045768.1
XP_001992095.1
XP_034139990.1
XP_023167642.1
XP_034490747.1
XP_017036174.1
XP_033168856.1
FBpp0073327
XP_002009354.1
XP_030245034.1
XP_030568930.1
XP_022234011.1
XP_002023311.1
XP_001354693.1
XP_016971891.1
XP_039496951.1
XP_002041948.1
XP_020805045.1
XP_016038882.1
XP_034670868.1
XP_037724908.1
XP_016923280.1
XP_017002361.1
XP_043657961.1
XP_002057149.1
XP_002075288.1
XP_002100902.1
