## Supplementary material for "Leveraging genomic redundancy to improve inference and alignment of orthologous proteins": 1BA4.tsv

ppid	slices
XP_001963434.1
XP_016952138.1
XP_017089734.1
XP_017125699.1
XP_001977173.1
XP_017076929.1
XP_017045859.1
XP_001995746.1
XP_034140487.1
XP_023179039.1
XP_034487401.1
XP_017036143.1
XP_033171058.1
FBpp0073284
XP_002011316.1
XP_017965612.1
XP_030568559.1
XP_022219495.1
XP_002025787.1
XP_002133896.1
XP_016971899.1
XP_039498572.1
XP_002041936.1
XP_020804981.1
XP_016038862.1
XP_034663852.1
XP_037724638.1
XP_016923136.1
XP_017002211.1
XP_043659610.1
XP_002058171.1
XP_002064094.1
XP_002100916.1
