## Supplementary material for "Leveraging genomic redundancy to improve inference and alignment of orthologous proteins": 1BB8.tsv

ppid	slices
XP_001955604.1
XP_016965055.1
XP_017092241.2
XP_017127628.1
XP_001971892.1
XP_017070991.1
XP_017053543.1
XP_001983281.1
XP_034121050.1
XP_023159613.1
XP_034481696.1
XP_017028632.1
XP_033159813.1
FBpp0073194
XP_043865519.1
XP_017957687.1
XP_030560960.1
XP_022223407.2
XP_002024835.1
XP_001352630.2
XP_016989865.2
XP_039484915.1
XP_002035340.1
XP_020815934.1
XP_002083629.1
XP_034658191.1
XP_037718567.1
XP_016943798.2
XP_017014308.2
XP_043647528.1
XP_002046096.1
XP_002067966.1
XP_002093695.1
