## Supplementary material for "Leveraging genomic redundancy to improve inference and alignment of orthologous proteins": 1E01.tsv

ppid	slices
XP_001966389.1
XP_016949596.1
XP_043065733.1
XP_017116129.1
XP_001982483.1
XP_017086789.1
XP_017055079.1
XP_001992741.1
XP_034139494.1
XP_023166844.2
XP_034474127.1
XP_017036500.1
XP_033171454.1
FBpp0070235
XP_002010867.1
XP_030245416.1	803-1032
XP_030569239.1
XP_022219161.2
XP_002021973.1
XP_001355459.2
XP_016986534.1
XP_039500312.1
XP_032582629.1
XP_020802702.1
XP_016037634.1
XP_034664578.1
XP_037726530.1
XP_016937000.1
XP_017011641.2
XP_043659025.1
XP_002057184.3
XP_002064057.1
XP_002099770.1
