## Supplementary material for "Leveraging genomic redundancy to improve inference and alignment of orthologous proteins": 1E1C.tsv

ppid	slices
XP_001966442.1
XP_016948467.1
XP_017096138.1
XP_017114286.1
XP_026838907.1
XP_017067655.1
XP_017048167.1
XP_032594870.1
XP_034135822.1
XP_023167765.2
XP_034490900.1
XP_017030618.1
XP_033172408.1
FBpp0070103
XP_002010948.1
XP_030245953.1
XP_030568274.1
XP_022219053.2
XP_002025210.1
XP_001355264.2
XP_016982537.1
XP_039497088.1
XP_032580240.1
XP_020803774.1
XP_016037492.1
XP_034662278.1
XP_037727856.1
XP_016938820.1
XP_016995438.1
XP_043659522.1
XP_002057269.3
XP_002071707.1
XP_002099654.1
