## Supplementary material for "Leveraging genomic redundancy to improve inference and alignment of orthologous proteins": 01E9.tsv

ppid	slices
XP_032309689.1
XP_016965337.1
XP_043066672.1
XP_017133673.1
XP_015013244.1
XP_017080370.1
XP_017040247.1
XP_032598916.1
XP_034122121.1
XP_030081463.1
XP_034481486.1
XP_017028103.1
XP_033160177.1
FBpp0305992
XP_032586747.1
XP_017955103.1
XP_030570258.1
XP_041448543.1
XP_026848830.1
XP_015044130.2
XP_016975790.2
XP_039484838.1
XP_032575608.1
XP_020816810.1
XP_016031244.1
XP_034657015.1
XP_037719190.1
XP_016933819.1
XP_017010547.2
XP_043650795.1
XP_015031281.1
XP_015049415.1
