## Supplementary material for "Leveraging genomic redundancy to improve inference and alignment of orthologous proteins": 1E15.tsv

ppid	slices
XP_001966339.2
XP_016949535.1
XP_017087424.1
XP_017114412.1
XP_001982448.1
XP_017067551.1
XP_017054937.1
XP_001991585.1
XP_034139547.1
XP_023174525.1
XP_034481637.1
XP_017030521.1
XP_033168576.1
FBpp0070162
XP_002009877.1
XP_017965359.1
XP_030567028.1
XP_022219159.1
XP_002022015.1
XP_001354492.1
XP_016986502.1
XP_039496680.1
XP_002040290.1
XP_020802715.1
XP_016037610.1
XP_034671190.1
XP_037723756.1
XP_016937108.1
XP_017006623.2
XP_043657732.1
XP_032296024.1
XP_002071781.1
XP_039226486.1
