## Supplementary material for "Leveraging genomic redundancy to improve inference and alignment of orthologous proteins": 1E29.tsv

ppid	slices
XP_032308437.1
XP_016962880.1
XP_017102465.1
XP_017119475.1
XP_001978707.1
XP_017085755.1
XP_017048057.1
XP_001992654.1
XP_034124924.1
XP_023175225.1
XP_034478778.1
XP_017036487.1
XP_033169946.1
FBpp0070057
XP_002010400.1
XP_017963381.1
XP_030569070.1
XP_022216607.2
XP_026846651.1
XP_001355295.2
XP_016990120.2
XP_039497898.1
XP_002039656.2
XP_020805459.1
XP_016040293.1
XP_034651685.1
XP_037725211.1
XP_016931815.1
XP_017009276.2
XP_043657717.1
XP_002056876.3
XP_002070867.1
XP_002102003.1
