## Supplementary material for "Leveraging genomic redundancy to improve inference and alignment of orthologous proteins": 1EF6.tsv

ppid	slices
XP_001962221.2
XP_016964276.1
XP_017097364.2
XP_017121033.1
XP_001974115.2
XP_017082408.1
XP_017043929.1
XP_032592365.1
XP_034126435.1
XP_023164194.1
XP_034472559.1
XP_017033058.1
XP_033163559.1
FBpp0080942
XP_002003455.1
XP_030241344.1
XP_030557446.1
XP_022228871.2
XP_002015237.1
XP_001356856.3
XP_016976031.1
XP_039481519.1
XP_032579655.1
XP_020809248.1
XP_016025676.1
XP_034666273.1
XP_037710987.1
XP_016945938.1
XP_017005414.1
XP_043642918.1
XP_002052691.3
XP_002064998.1
XP_002091242.2
