## Supplementary material for "Leveraging genomic redundancy to improve inference and alignment of orthologous proteins": 1F6E.tsv

ppid	slices
XP_001957388.1
XP_016959874.1
XP_017100598.2
XP_017127919.1
XP_001971047.1
XP_017066285.1
XP_017059301.1
XP_001983712.2
XP_034136353.1
XP_030081471.1
XP_034483556.1
XP_017019601.1
XP_033158491.1
FBpp0072502
XP_002007585.1
XP_017957997.1
XP_030570845.1
XP_022222851.2
XP_002025683.1
XP_001352797.3
XP_016989239.1
XP_039488387.1
XP_002034819.1
XP_020807695.1
XP_016029742.1
XP_034655156.1
XP_037719347.1
XP_036670269.1
XP_017015033.2
XP_043649527.1
XP_002047097.1
XP_002062397.1
XP_002093035.1
