## Supplementary material for "Leveraging genomic redundancy to improve inference and alignment of orthologous proteins": 1F7A.tsv

ppid	slices
XP_001958912.1
XP_016953605.2
XP_017090683.2
XP_017132036.1
XP_001975177.1
XP_017077373.1
XP_017054172.1
XP_001986598.2
XP_034137275.1
XP_023179449.2
XP_034477274.1
XP_017024971.1
XP_033153112.1
FBpp0071692
XP_002004431.1
XP_017959756.1
XP_030560058.1
XP_022217796.2
XP_026842529.1
XP_002138793.2
XP_016985034.2
XP_039480985.1
XP_032571254.1
XP_020805140.1
XP_016029050.1
XP_034650186.1
XP_037717151.1
XP_016930701.1
XP_044251819.1
XP_043643088.1
XP_002059895.1
XP_002061283.1
XP_002092396.1
