## Supplementary material for "Leveraging genomic redundancy to improve inference and alignment of orthologous proteins": 1F63.tsv

ppid	slices
XP_001963589.1
XP_016951712.1
XP_017089016.2
XP_017125333.1
XP_001977193.1
XP_017085622.1
XP_017045820.1
XP_032594560.2
XP_034123158.1
XP_023159817.2
XP_034478307.1
XP_017038236.1
XP_033170932.1
FBpp0073260
XP_002011226.1
XP_030244255.1
XP_030569418.1
XP_022232615.2
XP_002023407.2
XP_001354747.2
XP_016978662.1
XP_039497726.1
XP_032581184.1
XP_020805058.1
XP_039153544.1
XP_034653576.1
XP_037727108.1
XP_036677049.1
XP_017002353.2
XP_043658579.1
XP_002057345.1
XP_002071422.1
XP_002100937.1
