## Supplementary material for "Leveraging genomic redundancy to improve inference and alignment of orthologous proteins": 1F77.tsv

ppid	slices
XP_001959722.3
XP_016953238.1
XP_017090802.2
XP_017114744.1
XP_001974510.3
XP_017078603.1
XP_017054001.1
XP_043071644.1
XP_034140360.1
XP_023172438.2
XP_034479910.1
XP_017027476.2
XP_033152470.1
FBpp0071748
XP_002006380.1
XP_017961063.1
XP_030559162.1
XP_022217743.2
XP_002016462.1
XP_002138459.3
XP_044312472.1
XP_039480911.1
XP_002039919.2
XP_020817163.1
XP_039148389.1
XP_034653376.1
XP_037714890.1
XP_016930329.1
XP_017007993.2
XP_043641880.1
XP_002050071.2
XP_023032040.1
XP_002092089.3
