## Supplementary material for "Leveraging genomic redundancy to improve inference and alignment of orthologous proteins": 1F88.tsv

ppid	slices
XP_001964273.1
XP_016968294.1
XP_043065827.1
XP_017133263.1
XP_015011011.1
XP_017064295.1
XP_017048368.1
XP_001992570.1
XP_034124350.1
XP_023162397.2
XP_034486422.1
XP_017035342.1
XP_033170032.1
FBpp0070774
XP_002011168.1
XP_017965370.1
XP_030569629.1
XP_022217132.2
XP_002022099.2
XP_001354452.2
XP_016981128.1
XP_039498167.1
XP_002036875.1
XP_020806908.1
XP_016038227.1
XP_034671643.1
XP_037727355.1
XP_016931728.1
XP_017009252.2
XP_043660362.1
XP_002057285.1
XP_023034994.1
XP_002099972.1
