## Supplementary material for "Leveraging genomic redundancy to improve inference and alignment of orthologous proteins": 1FA0.tsv

ppid	slices
XP_014765058.1
XP_016959218.1
XP_017104047.2
XP_017127761.1
XP_026833123.1
XP_017063546.1
XP_017060081.1
XP_032598724.1
XP_034137055.1
XP_023164853.1
XP_034481050.1
XP_017023157.1
XP_033158856.1
FBpp0302692
XP_015017638.1
XP_017957265.1
XP_030570202.1
XP_041449092.1
XP_026849712.1
XP_015043573.1
XP_016984138.2
XP_039487017.1
XP_032574286.1
XP_020812489.1
XP_016029792.1
XP_034658437.1
XP_037720183.1
XP_016934709.1
XP_016993239.2
XP_043647037.1
XP_015030776.1
XP_002068495.2
XP_015049289.1
