## Supplementary material for "Leveraging genomic redundancy to improve inference and alignment of orthologous proteins": 1FAF.tsv

ppid	slices
XP_001956760.1
XP_016966589.1
XP_017092396.2
XP_017127820.1
XP_001971824.1
XP_017071672.1
XP_017060147.1
XP_001985337.1
XP_034133707.1
XP_023168051.2
XP_034482123.1
XP_017020743.1
XP_033159082.1
FBpp0113001
XP_002009144.1
XP_017957732.1
XP_030571630.1
XP_022221835.1
XP_002028273.1
XP_002134984.1
XP_016988500.2
XP_039485259.1
XP_002035269.1
XP_020801454.1
XP_039150331.1
XP_034656998.1
XP_037719822.1
XP_036671169.1
XP_017009648.2
XP_043649934.1
XP_002047773.1
XP_002068910.3
XP_002093627.1
