## Supplementary material for "Leveraging genomic redundancy to improve inference and alignment of orthologous proteins": 1FC8.tsv

ppid	slices
XP_001955568.1
XP_016951317.1
XP_017091624.2
XP_017131010.1
XP_001981206.1
XP_017076318.1
XP_017058572.1
XP_032596343.1
XP_034127644.1
XP_023160473.2
XP_034489428.1
XP_017020892.1
XP_033164561.1
FBpp0084989
XP_002000015.1
XP_017968805.1
XP_030556181.1
XP_022211062.2
XP_026846390.1
XP_001357678.4
XP_016988261.2
XP_039494024.1
XP_002037352.1
XP_020811214.1
XP_002105501.1
XP_034663162.1
XP_037719038.1
XP_016939773.2
XP_017008859.1
XP_043653864.1
XP_002054514.1
XP_002073463.1
XP_002099385.1
