## Supplementary material for "Leveraging genomic redundancy to improve inference and alignment of orthologous proteins": 01FC.tsv

ppid	slices
XP_014766835.1
XP_016950659.1
XP_043067681.1
XP_017119794.1
XP_026832131.1
XP_017081680.1
XP_017057079.1
XP_032596086.1
XP_034138525.1
XP_030080721.1
XP_034486124.1
XP_017036335.1
XP_033167746.1
FBpp0100077
XP_002000899.3
XP_030238386.1
XP_030559580.1
XP_022214435.2
XP_002019293.1
XP_001359614.3
XP_016978980.1
XP_039492427.1
XP_032579611.1
XP_020812691.1
XP_016033158.1
XP_034664649.1
XP_037730929.1
XP_016932299.2	0-84
XP_017015398.2
XP_043656176.1
XP_032294027.1
XP_002069690.1
XP_015047015.1
