## Supplementary material for "Leveraging genomic redundancy to improve inference and alignment of orthologous proteins": 02A3.tsv

ppid	slices
XP_014759299.1
XP_016949636.1
XP_017088164.2
XP_017110894.1
XP_001977755.1
XP_017064897.1
XP_017050766.1
XP_001991291.1
XP_034138553.1
XP_023165676.1
XP_034475418.1
XP_017036414.1
XP_033170422.1
FBpp0074460
XP_002011639.1
XP_030245748.1
XP_030566263.1
XP_022209140.2
XP_026846508.1
XP_002134292.2
XP_016976997.1
XP_039498184.1
XP_002039387.1
XP_020805329.1
XP_016039991.1
XP_034664946.1
XP_037725205.1
XP_016937325.1
XP_016998261.2
XP_043658496.1
XP_002055601.1
XP_002064252.1
XP_039228893.1
