## Supplementary material for "Leveraging genomic redundancy to improve inference and alignment of orthologous proteins": 02AE.tsv

ppid	slices
XP_044573257.1	860-1675
XP_043949421.1
XP_043067288.1
XP_017116259.1
XP_015011259.1
XP_017065209.1
XP_017050713.1
XP_032594101.1
XP_034135790.1
XP_023169460.1
XP_034471915.1
XP_041630681.1
XP_033168704.1
FBpp0300196
XP_043862903.1
XP_017963514.1
XP_030563251.1
XP_022224374.1
XP_026846051.1
XP_033239024.1
XP_016973037.1
XP_039497212.1
XP_032582675.1
XP_020805686.1
XP_039153268.1
XP_034671734.1
XP_037726942.1
XP_016942204.1
XP_016995187.2
XP_043657995.1
XP_032295694.1
XP_046867469.1
XP_039226124.1
