## Supplementary material for "Leveraging genomic redundancy to improve inference and alignment of orthologous proteins": 2B2D.tsv

ppid	slices
XP_001960913.2
XP_016967747.1
XP_017097393.2
XP_017115439.1
XP_001975352.2
XP_017044526.1
XP_032590537.1
XP_034141857.1
XP_023163053.2
XP_034477064.1
XP_033153970.1
FBpp0111998
XP_002005544.3
XP_017961483.2
XP_030558073.1
XP_022222091.2
XP_026842218.1
XP_002138311.1
XP_016981238.1
XP_039481371.1
XP_032571731.1
XP_020805024.1
XP_016027978.1
XP_034652055.1
XP_037716170.1
XP_016999460.2
XP_043644600.1
XP_002050846.1
XP_002063021.3
XP_002092206.1
