## Supplementary material for "Leveraging genomic redundancy to improve inference and alignment of orthologous proteins": 2B22.tsv

ppid	slices
XP_032312076.1
XP_016951029.2
XP_017091751.2
XP_017131195.2
XP_001981213.2
XP_017076245.2
XP_017058362.2
XP_001990110.2
XP_034128298.1
XP_023176505.2
XP_034489290.1
XP_017020935.1
XP_033162574.1
FBpp0084985
XP_001999087.3
XP_017968050.1
XP_030559208.1
XP_022210937.2
XP_026851020.1
XP_003736237.2
XP_044314675.1
XP_039490232.1
XP_002037346.1
XP_020811973.1
XP_016036962.1
XP_034661616.1
XP_037707724.1
XP_036675290.1
XP_044251473.1	648-826
XP_043656538.1
XP_002056114.3
XP_023035954.1
XP_002099379.3
