## Supplementary material for "Leveraging genomic redundancy to improve inference and alignment of orthologous proteins": 2B36.tsv

ppid	slices
XP_014759799.1
XP_016962951.1
XP_017088034.2
XP_017119650.1
XP_026838728.1
XP_017064127.1
XP_017048236.1
XP_001992143.1
XP_034124494.1
XP_034490946.1
XP_017036199.1
XP_033172376.1
FBpp0070791
XP_002009372.1
XP_030246046.1
XP_030569233.1
XP_022226650.1
XP_002024297.2
XP_002134156.2
XP_016981146.1
XP_039500837.1
XP_032582001.1
XP_020804884.1
XP_016038241.1
XP_034672094.1
XP_037723706.1
XP_016931698.1
XP_017009083.2
XP_043657866.1
XP_002059574.2
XP_002064372.1
XP_002101325.1
