## Supplementary material for "Leveraging genomic redundancy to improve inference and alignment of orthologous proteins": 2C81.tsv

ppid	slices
XP_014766927.1
XP_016960863.1
XP_017088788.2
XP_017122789.1
XP_026832755.1
XP_017078782.1
XP_017058705.1
XP_034138333.1
XP_023162251.2
XP_034487368.1
XP_017018724.1
XP_033165669.1
FBpp0081467
XP_002000482.1
XP_030243471.1
XP_030562480.1
XP_022214396.1
XP_002017521.1
XP_001359590.2
XP_016981995.2
XP_039489941.1
XP_002031937.1
XP_020811747.1
XP_016035509.2
XP_034662781.1
XP_037731095.1
XP_016926062.2
XP_043651618.1
XP_002056653.1
XP_002073254.1
XP_039232703.1
