## Supplementary material for "Leveraging genomic redundancy to improve inference and alignment of orthologous proteins": 2CB5.tsv

ppid	slices
XP_014763777.1
XP_016947137.1
XP_017094227.2
XP_017133131.1
XP_001975623.1
XP_017069028.1
XP_017039236.1
XP_032596795.1
XP_034120279.1
XP_023168668.2
XP_034478018.1
XP_017024728.1
XP_033151630.1
FBpp0086622
XP_032586184.1
XP_030247131.1
XP_030554119.1
XP_022229277.2
XP_002016159.2
XP_002138370.3
XP_016979721.1
XP_039480382.1
XP_032570527.1
XP_020817738.1
XP_039148502.1
XP_034652109.1
XP_037712844.1
XP_016929634.2
XP_016998003.2
XP_043642925.1
XP_032292980.1
XP_046865725.1
XP_002091321.1
