## Supplementary material for "Leveraging genomic redundancy to improve inference and alignment of orthologous proteins": 2EC7.tsv

ppid	slices
XP_001954679.1
XP_016950795.1
XP_017088777.2
XP_017119215.1
XP_001980526.3
XP_017083557.2
XP_017062104.1
XP_001990388.1
XP_034138189.1
XP_023159785.2
XP_034486108.1
XP_017033762.1
XP_033164032.1
FBpp0307199
XP_017968235.1
XP_030565844.1
XP_026840246.1
XP_001359684.3
XP_016980364.1
XP_039494260.1
XP_020811620.1
XP_016035123.1
XP_034663242.1
XP_037711687.1
XP_016932432.2
XP_017003595.2
XP_043651876.1
XP_002056336.2
XP_002097963.3
