## Supplementary material for "Leveraging genomic redundancy to improve inference and alignment of orthologous proteins": 03F7.tsv

ppid	slices
XP_032307075.1	0-97
XP_016947197.1
XP_017108474.1
XP_017124996.1
XP_001975231.1
XP_017078862.1
XP_017049241.1
XP_001985826.1
XP_034123642.1
XP_023165005.2
XP_034477480.1
XP_017027687.1
XP_033154764.1
FBpp0086119
XP_002006334.1
XP_017961452.1
XP_030554160.1
XP_022226490.2
XP_002026048.1
XP_001361804.2
XP_016972169.1
XP_039481186.1
XP_032570892.1
XP_020799685.1
XP_002081892.2
XP_034654541.1
XP_037714029.1
XP_016929994.1
XP_016999438.2
XP_043643764.1
XP_002049518.1
XP_002068716.2
XP_002092454.1
