## Supplementary material for "Leveraging genomic redundancy to improve inference and alignment of orthologous proteins": 03FA.tsv

ppid	slices
XP_001957460.2
XP_043951237.1
XP_017100488.2
XP_017126965.1
XP_001971160.2
XP_017063508.1
XP_017059526.1
XP_001984714.2
XP_034121329.1
XP_023175985.2
XP_034484265.1
XP_017028858.1
XP_033157379.1
FBpp0072635
XP_002007274.2
XP_017957542.1
XP_030572645.1
XP_022218506.1
XP_026847536.1
XP_001352761.3
XP_016972615.2
XP_039489350.1
XP_032573523.1
XP_020801647.1
XP_016029859.1
XP_034659173.1
XP_037718221.1
XP_016933752.1
XP_016993913.2
XP_043650816.1
XP_002046639.1
XP_023032013.1
XP_002093150.1
