## Supplementary material for "Leveraging genomic redundancy to improve inference and alignment of orthologous proteins": 04B9.tsv

ppid	slices
XP_001959786.1
XP_016968398.1
XP_017108371.2
XP_017120098.1
XP_026836867.1
XP_017079438.1
XP_017049952.1
XP_001995168.1
XP_034120039.1
XP_023168679.2
XP_034477351.1
XP_017033505.1
XP_033154983.1
FBpp0288423
XP_015019339.1
XP_017960654.1
XP_030567609.1
XP_022227616.2
XP_002016055.1
XP_001360519.3
XP_016985316.1
XP_039484170.1
XP_002034076.2
XP_020798309.1
XP_016027926.1
XP_034651280.1
XP_037716642.1
XP_016930638.1
XP_017010293.2
XP_043644170.1
XP_002049150.1
XP_002063690.1
XP_002092265.1
