## Supplementary material for "Leveraging genomic redundancy to improve inference and alignment of orthologous proteins": 08B4.tsv

ppid	slices
XP_001955263.1
XP_016951150.1
XP_017110223.2
XP_017131490.1
XP_001981299.1
XP_017076324.2
XP_017041798.2
XP_032596212.1
XP_034126573.1
XP_030078731.1
XP_034486851.1
XP_017020580.1
XP_033163895.1
FBpp0084854
XP_001998772.2
XP_017968807.1
XP_030571771.1
XP_022210923.2
XP_002020504.2
XP_001357648.2
XP_016985581.1
XP_039490803.1
XP_002037260.2
XP_020798408.1
XP_016036876.1
XP_034663124.1
XP_037711967.1
XP_036675296.1
XP_017008806.2
XP_043652618.1
XP_002053234.1
XP_002069681.1
XP_002098526.2
