## Supplementary material for "Leveraging genomic redundancy to improve inference and alignment of orthologous proteins": 08CF.tsv

ppid	slices
XP_001966218.1
XP_016952122.1
XP_017110068.2
XP_017119499.1
XP_001977232.1
XP_017074550.1
XP_017052263.1
XP_001991530.1
XP_034139780.1
XP_023174729.2
XP_034489789.1
XP_017035258.1
XP_033168425.1
FBpp0071385
XP_002009501.1
XP_030246086.1
XP_030569137.1
XP_022210376.1
XP_026848266.1
XP_001354861.3
XP_016974552.1
XP_039498349.1
XP_002041870.1
XP_020805580.1
XP_016038791.1
XP_034671211.1
XP_037724201.1
XP_016942027.1
XP_017002260.2
XP_043661170.1
XP_002059510.2
XP_023030946.1
XP_002101836.1
