## Supplementary material for "Leveraging genomic redundancy to improve inference and alignment of orthologous proteins": 10D5.tsv

ppid	slices
XP_001961270.1
XP_016967796.1
XP_017106947.1
XP_017123157.1
XP_001976158.2
XP_017079135.1
XP_017054229.1
XP_001986108.1
XP_034120134.1
XP_023167438.2
XP_034478345.1
XP_017027866.1
XP_033153631.1
FBpp0087336
XP_002006022.2
XP_030246754.1
XP_030559131.1
XP_022223662.2
XP_002027146.1
XP_033233240.1
XP_016975310.1
XP_039481871.2
XP_002033306.1
XP_020815500.1
XP_016026967.1
XP_034650916.1
XP_037715732.1
XP_016928261.1
XP_017011879.2
XP_043645084.1
XP_002049822.1
XP_002061575.1
XP_002090356.1
