## Supplementary material for "Leveraging genomic redundancy to improve inference and alignment of orthologous proteins": 010D.tsv

ppid	slices
XP_001962734.2
XP_016962040.1
XP_017098984.2
XP_017116741.1
XP_026833997.1
XP_017068052.2
XP_017044027.1
XP_043070415.1
XP_034129849.1
XP_030080568.1	327-1498
XP_034475514.1	0-1498
XP_017021933.1
XP_033151119.1
FBpp0291871
XP_002002430.2
XP_030242995.1	335-1497
XP_030569778.1	333-1501
XP_041451135.1
XP_026843264.1	3370-3748
XP_001356203.3
XP_044316338.1
XP_039479706.2	16-1503
XP_002035814.2
XP_020810666.1
XP_016024974.1
XP_034670065.1
XP_037708569.1
XP_016945214.1
XP_017002872.2	17-1501
XP_043643152.1
XP_002057519.1
XP_046866450.1
XP_002089279.2
