## Supplementary material for "Leveraging genomic redundancy to improve inference and alignment of orthologous proteins": 10DC.tsv

ppid	slices
XP_001961263.1
XP_016968440.1
XP_017106674.2
XP_017123567.1
XP_001976166.1
XP_017078529.1
XP_017054159.1
XP_001986559.1
XP_034140409.1
XP_023171738.1
XP_034476021.1
XP_017027953.1
XP_033155042.1
FBpp0087319
XP_002005785.1
XP_017960987.1
XP_030556608.1
XP_022217808.2
XP_026841086.1
XP_001361733.1
XP_016987243.1
XP_039483023.1
XP_002033298.1
XP_020814984.1
XP_002080955.1
XP_034650495.1
XP_037716537.1
XP_016927735.1
XP_017005609.1
XP_043641717.1
XP_002050049.1
XP_002063746.1
XP_002090364.1
