## Supplementary material for "Leveraging genomic redundancy to improve inference and alignment of orthologous proteins": 10E1.tsv

ppid	slices
XP_032305932.1
XP_016946631.1
XP_017106285.1
XP_041563280.1
XP_001976140.1
XP_017069307.1
XP_017038767.1
XP_001986309.1
XP_034127206.1
XP_023171591.1
XP_034477097.1
XP_041632914.1
XP_033155707.1
FBpp0087297
XP_002004187.1
XP_017960050.1
XP_030560036.1
XP_022223259.1
XP_002026402.1
XP_001362016.1
XP_016991842.1
XP_043862743.1
XP_002033326.1
XP_020818247.1
XP_002080976.2
XP_034651823.1
XP_037715920.1
XP_016928235.1
XP_016999238.2
XP_043644925.1
XP_002059372.1
XP_002061531.2
XP_002090336.1
