## Supplementary material for "Leveraging genomic redundancy to improve inference and alignment of orthologous proteins": 11A9.tsv

ppid	slices
XP_001960370.1
XP_016958371.1
XP_017096646.2
XP_017120310.1
XP_001975440.1
XP_017078626.1
XP_017049649.2
XP_032590357.1
XP_034133552.1
XP_023162920.1
XP_034479789.1
XP_017019913.1
XP_033155216.1
FBpp0086344
XP_002005321.1
XP_017961261.1
XP_030558488.1
XP_022230010.1
XP_002026410.1
XP_001362022.1
XP_016985298.1
XP_039483590.1
XP_002034043.1
XP_020801336.1
XP_002081693.1
XP_034651214.1
XP_037712870.1
XP_016940817.1
XP_017010246.2
XP_043645456.1
XP_002050650.1
XP_002061077.1
XP_002092297.1
