## Supplementary material for "Leveraging genomic redundancy to improve inference and alignment of orthologous proteins": 11B5.tsv

ppid	slices
XP_001960902.1
XP_016967858.1
XP_017097440.2
XP_017115356.1
XP_001975365.1
XP_017078235.1
XP_017044451.1
XP_001987443.1
XP_034121005.1
XP_023179500.2
XP_034476452.1
XP_017024751.1
XP_033152664.1
FBpp0086289
XP_002004415.1
XP_017960641.1
XP_030560614.1
XP_022222054.1
XP_002015981.1
XP_015039366.2
XP_016969946.1
XP_039479810.1
XP_002034119.1
XP_020804950.1
XP_016027967.1
XP_034654243.1
XP_037715327.1
XP_016928637.1
XP_017014912.2
XP_043643851.1
XP_002059880.1
XP_002063005.1
XP_002092221.1
