## Supplementary material for "Leveraging genomic redundancy to improve inference and alignment of orthologous proteins": 11BC.tsv

ppid	slices
XP_001960643.1
XP_016968015.1
XP_017108065.2
XP_017124855.1
XP_026835780.1
XP_017077953.1
XP_017044478.2
XP_032596858.1
XP_034141508.1
XP_023162659.2
XP_034479218.1
XP_017024693.1
XP_033153721.1
FBpp0086264
XP_002006595.2
XP_017959780.1
XP_030566432.1
XP_022225256.2
XP_026841036.1
XP_001362048.3
XP_016971866.2
XP_039480782.1
XP_002034158.2
XP_020810506.1
XP_016028003.1
XP_034653781.1
XP_037716122.1
XP_016929612.1
XP_017012144.2
XP_043643615.1
XP_032293129.1
XP_002061050.2
XP_002092182.1
