## Supplementary material for "Leveraging genomic redundancy to improve inference and alignment of orthologous proteins": 12D7.tsv

ppid	slices
XP_001954708.1
XP_016952699.1
XP_017088774.2
XP_017131426.1
XP_001981370.1
XP_017083301.2
XP_017039027.1
XP_001996095.1
XP_034127367.1
XP_023164642.2
XP_034487559.1
XP_017023794.1
XP_033162180.1
FBpp0084763
XP_002000753.2
XP_017967719.1
XP_030562996.1
XP_022209365.1
XP_026850454.1
XP_001357733.3
XP_016983802.2
XP_039494195.1
XP_002037180.1
XP_020811798.1
XP_002105324.1
XP_034659915.1
XP_037729199.1
XP_036674167.1
XP_016999119.2
XP_043655892.1
XP_002058600.1
XP_002072114.1
XP_002098606.1
