## Supplementary material for "Leveraging genomic redundancy to improve inference and alignment of orthologous proteins": 12DA.tsv

ppid	slices
XP_001954713.2
XP_016952285.1
XP_017088650.2
XP_017131105.1
XP_001981377.1
XP_017083081.1
XP_017038948.1
XP_001996090.1
XP_034127207.1
XP_023164627.2
XP_034487766.1
XP_017023710.1
XP_033165015.1
FBpp0084758
XP_002000748.1
XP_017969209.1
XP_030563009.1
XP_022209670.1
XP_002020245.1
XP_001357729.2
XP_016983703.1
XP_039492770.1
XP_002037173.1
XP_020811149.1
XP_016036794.1
XP_034661772.1
XP_037719473.1
XP_016926322.1
XP_016998845.2
XP_043653058.1
XP_002058595.1
XP_046867733.1
XP_002098613.1
