## Supplementary material for "Leveraging genomic redundancy to improve inference and alignment of orthologous proteins": 12E3.tsv

ppid	slices
XP_001955375.1
XP_016951434.1
XP_017092238.2
XP_017129108.1
XP_001981409.1
XP_017083281.1
XP_017055746.1
XP_001994272.1
XP_034137772.1
XP_023175872.1
XP_034487281.1
XP_017016800.1
XP_033167854.1
FBpp0084711
XP_001999469.1
XP_017962525.1
XP_030563663.1
XP_022211462.2
XP_002013645.2
XP_001358671.2
XP_016987398.1
XP_039491297.1
XP_002037140.1
XP_020799857.1
XP_002105285.1
XP_034661400.1
XP_037716281.1
XP_016932435.2
XP_017008128.2
XP_043654232.1
XP_002054795.1
XP_002071981.1
XP_002098647.1
