## Supplementary material for "Leveraging genomic redundancy to improve inference and alignment of orthologous proteins": 12EE.tsv

ppid	slices
XP_001955656.1
XP_016950183.1
XP_017100007.2
XP_017131467.1
XP_026832122.1
XP_017083175.1
XP_017041742.1
XP_001994804.1
XP_034128046.1
XP_023160464.1
XP_034489448.1	0-257
XP_017026726.1
XP_033165838.1
FBpp0084626
XP_002000014.1
XP_017968800.1
XP_030556178.1
XP_022225141.2
XP_002012962.1
XP_001358247.2
XP_016983087.1
XP_039490812.1
XP_002043000.1
XP_020798386.1
XP_016036666.1
XP_034661986.1
XP_037711495.1
XP_016936510.1
XP_017015281.2
XP_043654502.1
XP_002054512.1
XP_002072050.1
XP_002098723.1
