## Supplementary material for "Leveraging genomic redundancy to improve inference and alignment of orthologous proteins": 15B1.tsv

ppid	slices
XP_001962205.1
XP_016964114.1
XP_017097351.2
XP_017120897.1
XP_001974132.1
XP_017082455.2
XP_017043861.1
XP_001987906.1
XP_034126316.1
XP_023163808.2
XP_034473267.1
XP_017022152.1
XP_033163312.1
FBpp0080933
XP_002004065.2
XP_030245447.1
XP_030561224.1
XP_022214710.2
XP_002015254.1
XP_001356869.2
XP_016976019.1
XP_039484384.1
XP_002042452.1
XP_020812339.1	1262-1461
XP_016025658.1
XP_034668605.1
XP_037709096.1
XP_016944992.1
XP_016994104.2
XP_043646311.1
XP_002052204.1
XP_002064733.1
XP_002090827.1
