## Supplementary material for "Leveraging genomic redundancy to improve inference and alignment of orthologous proteins": 15C5.tsv

ppid	slices
XP_001962429.1
XP_016962173.1
XP_017095850.1
XP_017117050.1
XP_001974188.1
XP_017081497.1
XP_017056685.1
XP_001993142.1
XP_034134381.1
XP_023172213.2
XP_034473308.1
XP_017019340.1
XP_033161930.1
FBpp0080861
XP_002002478.1
XP_030240749.1
XP_030561859.1
XP_022231391.2
XP_002021742.1
XP_001356111.2
XP_016987447.1
XP_039482213.1
XP_002039186.2
XP_020810260.1
XP_016025613.1
XP_034667743.1
XP_037710500.1
XP_016945502.1
XP_016994315.1
XP_043642269.1
XP_002057817.1
XP_002069392.1
XP_002090773.1
