## Supplementary material for "Leveraging genomic redundancy to improve inference and alignment of orthologous proteins": 15CC.tsv

ppid	slices
XP_001963235.1
XP_016967644.1
XP_017099080.2
XP_017116874.1
XP_001974255.1
XP_017069691.2
XP_043065346.1
XP_001992787.2
XP_034134420.1
XP_023160708.2
XP_034472586.1
XP_017033782.1
XP_033170241.1
FBpp0080826
XP_043864894.1
XP_030243095.1
XP_030562059.1
XP_022224954.1
XP_026843833.1
XP_001356264.2
XP_016975941.2
XP_039483003.1
XP_002039112.1
XP_020804724.1
XP_002079926.1
XP_034667898.1
XP_037707868.1
XP_016943048.1
XP_017004819.1
XP_043646099.1
XP_002057669.2
XP_002066256.1
XP_002090703.1
