## Supplementary material for "Leveraging genomic redundancy to improve inference and alignment of orthologous proteins": 16D3.tsv

ppid	slices
XP_001964918.1
XP_016962213.1
XP_017105524.2
XP_017121086.1
XP_001969340.1
XP_017075878.2
XP_017060933.1
XP_001996365.1
XP_034134602.1
XP_023163818.1
XP_034473431.1
XP_017025742.1
XP_033158588.1
FBpp0079514
XP_002003986.2
XP_017954512.1
XP_030555631.1
XP_022220174.1
XP_002014482.1
XP_001356359.1
XP_016976836.1
XP_039488697.1
XP_002036371.1
XP_020800505.1
XP_002078808.1
XP_034666543.1
XP_037710033.1
XP_016928681.1
XP_017013669.1
XP_043662535.1
XP_002051219.1
XP_002067113.1
XP_002088966.1
