## Supplementary material for "Leveraging genomic redundancy to improve inference and alignment of orthologous proteins": 16DE.tsv

ppid	slices
XP_001963023.1
XP_016965086.1
XP_017095789.1
XP_017121078.1
XP_001969383.1
XP_017075794.2
XP_017042854.1
XP_001988257.1
XP_034134710.1
XP_023177536.1
XP_034474574.1
XP_017032822.1
XP_033157259.1
FBpp0079484
XP_002002807.1
XP_030240390.1
XP_030561742.1
XP_022222618.1
XP_002014440.1
XP_001356321.1
XP_016979100.1
XP_039489718.1
XP_002036415.1
XP_020812382.1
XP_016024391.1
XP_034668905.1
XP_037709569.1
XP_016945236.1
XP_017005666.1
XP_043641302.1
XP_002057754.1
XP_002065688.1
XP_002089010.1
