## Supplementary material for "Leveraging genomic redundancy to improve inference and alignment of orthologous proteins": 16E7.tsv

ppid	slices
XP_001964879.1
XP_016962194.1
XP_017105702.1
XP_017121088.1
XP_001969306.1
XP_017071940.1
XP_017055879.1
XP_001988047.1
XP_034134537.1
XP_023177437.1
XP_034472033.1
XP_017025942.1
XP_033165109.1
FBpp0079458
XP_002002921.1
XP_030241163.1
XP_030561924.1
XP_022224217.1
XP_002019051.1
XP_001357244.1
XP_016972799.2
XP_039494249.1
XP_002036337.1
XP_020799107.1
XP_002078775.1
XP_034668989.1
XP_037710340.1
XP_016945576.1
XP_016995970.1
XP_043641713.1
XP_002057578.1
XP_002067035.1
XP_002088933.1
