## Supplementary material for "Leveraging genomic redundancy to improve inference and alignment of orthologous proteins": 16EA.tsv

ppid	slices
XP_001964910.1
XP_016962052.1
XP_017105629.2
XP_017121200.1
XP_001969334.1
XP_017075529.2
XP_017060945.1
XP_001996359.1
XP_034134501.1
XP_023163851.2
XP_034472339.1
XP_017026026.1
XP_033171016.1
FBpp0079445
XP_002003994.1
XP_030244081.1
XP_030555454.1
XP_022220108.1
XP_002014488.1
XP_001356365.2
XP_016976865.1
XP_039479941.1
XP_002036365.1
XP_020800509.1
XP_002078802.1
XP_034666534.1
XP_037708137.1
XP_016944040.1
XP_017013698.2
XP_043652805.1
XP_002051225.1
XP_002071039.1
XP_002088960.1
