## Supplementary material for "Leveraging genomic redundancy to improve inference and alignment of orthologous proteins": 17B3.tsv

ppid	slices
XP_001955218.1
XP_016954186.1
XP_017110272.2
XP_017130866.2
XP_001978986.1
XP_017082260.1
XP_017044274.1
XP_001990603.1
XP_034131284.1
XP_023176230.2
XP_034485384.1
XP_017037574.1
XP_033167352.1
FBpp0078371
XP_001999717.1
XP_017955067.1
XP_030565179.1
XP_022217901.1
XP_002014144.1
XP_001359050.3
XP_016987738.1
XP_039489970.1
XP_002038475.2
XP_020812717.1
XP_002102276.1
XP_034661696.1
XP_037729283.1
XP_016923443.1
XP_017008339.2
XP_043651610.1
XP_002053457.1
XP_002073037.1
XP_002098072.1
