## Supplementary material for "Leveraging genomic redundancy to improve inference and alignment of orthologous proteins": 17BE.tsv

ppid	slices
XP_001955203.1
XP_016954235.1
XP_017103664.2
XP_017130732.1
XP_001979000.1
XP_017082274.1
XP_017044260.1
XP_001994954.1
XP_034130438.1
XP_023169874.1
XP_034485608.1
XP_017016781.1
XP_033163293.1
FBpp0078316
XP_002000722.1
XP_017962810.1
XP_030573471.1
XP_022210944.2
XP_002013778.1
XP_001358566.3
XP_016991922.1
XP_039490456.1
XP_002038488.1
XP_020817279.1
XP_002102292.1
XP_034661734.1
XP_037730261.1
XP_016935953.2
XP_017008303.2
XP_043652953.1
XP_002054357.1
XP_002072026.1
XP_002098085.1
