## Supplementary material for "Leveraging genomic redundancy to improve inference and alignment of orthologous proteins": 17CA.tsv

ppid	slices
XP_001955153.1
XP_016953737.1
XP_017102735.1
XP_017130947.1
XP_001979054.1
XP_017082101.1
XP_017046705.1
XP_001996049.1
XP_034127163.1
XP_030080736.1
XP_034487013.1
XP_017037760.1
XP_033165921.1
FBpp0078256
XP_001999247.1
XP_017967102.1
XP_030562733.1
XP_022220819.1
XP_002013306.1
XP_001358912.1
XP_016976754.2
XP_039494141.1
XP_002038543.1
XP_020798734.1
XP_002102349.1
XP_034661634.1
XP_037729715.1
XP_016938125.1
XP_016995830.1
XP_043655707.1
XP_002058546.1
XP_002073615.1
XP_002098136.1
