## Supplementary material for "Leveraging genomic redundancy to improve inference and alignment of orthologous proteins": 18E8.tsv

ppid	slices
XP_001957535.1
XP_016964885.1
XP_017100563.1
XP_017129626.1
XP_001971995.1
XP_017071619.1
XP_017059122.1
XP_001984095.1
XP_034121738.1
XP_023161453.2
XP_034482725.1
XP_017038310.1
XP_033158339.1
FBpp0076842
XP_002007879.1
XP_017956761.1
XP_030570165.1
XP_022233700.2
XP_026849058.1
XP_001353749.2
XP_016982969.1
XP_039487890.1
XP_002035447.1
XP_020798093.1
XP_016030534.1
XP_034657577.1
XP_037719919.1
XP_016933271.1
XP_017003911.2
XP_043648243.1
XP_002047384.2
XP_002062023.2
XP_002093801.1
