## Supplementary material for "Leveraging genomic redundancy to improve inference and alignment of orthologous proteins": 18F4.tsv

ppid	slices
XP_001957506.1
XP_016956319.1
XP_017100171.1
XP_017129632.1
XP_001972025.1
XP_017070662.1
XP_017048518.1
XP_001985400.1
XP_034121070.1
XP_023164079.2
XP_034483799.1
XP_017036079.1
XP_033161140.1
FBpp0076821
XP_032586861.1
XP_017956009.1
XP_030570702.1
XP_022208271.1
XP_002027993.2
XP_001352713.1
XP_016969545.1
XP_039485517.1
XP_002035477.1
XP_020816877.1
XP_016030573.1
XP_034659091.1
XP_037720069.1
XP_036672089.1
XP_017012310.1
XP_043649019.1
XP_002047205.1
XP_002062436.1
XP_002093833.1
