## Supplementary material for "Leveraging genomic redundancy to improve inference and alignment of orthologous proteins": 18FB.tsv

ppid	slices
XP_001957498.1
XP_016956026.1
XP_017100180.2
XP_017129312.1
XP_026832776.1
XP_017070671.1
XP_017048719.1
XP_001985392.2
XP_034122871.1
XP_023164077.1
XP_034483788.1
XP_017036115.1
XP_033160709.1
FBpp0076789
XP_002008066.1
XP_017957861.1
XP_030570412.1
XP_022208292.2
XP_002027984.1
XP_033238249.1
XP_016981389.1
XP_039485512.1
XP_002035489.1
XP_020816733.1
XP_016030582.1
XP_034659082.1
XP_037722354.1
XP_016932046.1
XP_017012306.2
XP_043651152.1
XP_002047198.1
XP_002062427.2
XP_039230229.1
