## Supplementary material for "Leveraging genomic redundancy to improve inference and alignment of orthologous proteins": 19A0.tsv

ppid	slices
XP_001957845.1
XP_016966716.1
XP_017087695.2
XP_017133964.1
XP_001972308.1
XP_017081204.1
XP_017059046.1
XP_001985413.1
XP_034133309.1
XP_023177137.1
XP_034484188.1
XP_017020722.1
XP_033159666.1
FBpp0075999
XP_002008046.1
XP_017956016.1
XP_030570794.1
XP_022227097.1
XP_002026548.1
XP_033239965.1
XP_016989015.1
XP_039487333.1
XP_002030026.1
XP_020801525.1
XP_002084412.1
XP_034656030.1
XP_037718756.1
XP_016934574.1
XP_017014565.2
XP_043647417.1
XP_002047221.1
XP_002068902.1
XP_002094334.1
