## Supplementary material for "Leveraging genomic redundancy to improve inference and alignment of orthologous proteins": 19AF.tsv

ppid	slices
XP_001956496.1
XP_016955512.1
XP_017090192.2
XP_017133815.1
XP_001972351.1
XP_017080699.1
XP_017058952.2
XP_001985199.1
XP_034121518.1
XP_023178319.2
XP_034481993.1
XP_017034227.1
XP_033161596.1
FBpp0075941
XP_002008784.1
XP_017955419.1
XP_030565883.1
XP_022218185.1
XP_026847859.1
XP_033239126.1
XP_016987606.1
XP_039485836.1
XP_002030071.1
XP_020815867.1
XP_002084459.1
XP_034659110.1
XP_037718294.1
XP_016935432.2
XP_016995596.1
XP_043647366.1
XP_002048536.1
XP_002068593.1
XP_002094377.1
