## Supplementary material for "Leveraging genomic redundancy to improve inference and alignment of orthologous proteins": 19C8.tsv

ppid	slices
XP_001956610.1
XP_016965994.1
XP_017092425.2
XP_017121925.1
XP_001972458.1
XP_017080824.1
XP_017059790.1
XP_001984862.1
XP_034134068.1
XP_023171361.1
XP_034478892.1
XP_017021063.1
XP_033157145.1
FBpp0075769
XP_002008990.1
XP_017957897.1
XP_030571484.1
XP_022220999.2
XP_002020990.1
XP_001353276.1
XP_044313476.1
XP_039484934.1
XP_032576085.1
XP_020802015.1
XP_039150105.1
XP_034655931.1
XP_037718554.1
XP_016936331.1
XP_017002162.2
XP_043650709.1
XP_002047910.1
XP_002068359.1
XP_002094508.1
