## Supplementary material for "Leveraging genomic redundancy to improve inference and alignment of orthologous proteins": 20AB.tsv

ppid	slices
XP_001957719.2
XP_016965975.1
XP_017101330.2
XP_017127106.2
XP_026833983.1
XP_017071201.1
XP_017059749.1
XP_001983483.1
XP_034122606.1
XP_023165832.2
XP_034483665.1
XP_017019447.1
XP_033161634.1
FBpp0112048
XP_015015902.2
XP_030241442.1
XP_030561062.1
XP_022220433.2
XP_026849383.1
XP_033240304.1
XP_044313527.1
XP_039484746.1
XP_032575952.1
XP_016030346.1
XP_034655516.1
XP_037723235.1
XP_036671457.1
XP_017009613.2
XP_043649837.1
XP_002046306.2
XP_023033176.1
XP_039230101.1
