## Supplementary material for "Leveraging genomic redundancy to improve inference and alignment of orthologous proteins": 22A6.tsv

ppid	slices
XP_032306096.1
XP_016953418.1
XP_017108260.2
XP_017124974.1
XP_001976569.1
XP_017070387.1
XP_017045224.2
XP_032591325.1
XP_034142525.1
XP_023171269.2
XP_034479205.1
XP_017016926.1
XP_033156108.1
FBpp0072167
XP_032586628.1
XP_017958610.1
XP_030554070.1
XP_022229650.2
XP_002026382.1
XP_015040744.1
XP_016974753.1
XP_039479829.1
XP_002037527.2
XP_020797810.1
XP_016029423.1
XP_034650049.1
XP_037712505.1
XP_016929557.1
XP_017005565.2
XP_043645578.1
XP_015029765.1
XP_002063688.1
XP_002092789.1
