## Supplementary material for "Leveraging genomic redundancy to improve inference and alignment of orthologous proteins": 23F2.tsv

ppid	slices
XP_014765503.2
XP_016959195.1
XP_017090188.2
XP_017111875.1
XP_015013922.1
XP_017080935.1
XP_017059744.1
XP_001984733.3
XP_034122600.1
XP_023160967.1
XP_034480669.1
XP_017021290.1
XP_033159047.1
FBpp0303935
XP_015018250.1
XP_017955842.1
XP_030567507.1
XP_022226385.1
XP_002027864.2
XP_015043298.1
XP_016973555.1
XP_039485254.1
XP_002030145.2
XP_020804580.1
XP_016031457.1
XP_034659051.1
XP_037721448.1
XP_036670386.1
XP_044251732.1
XP_043651029.1
XP_015031554.1
XP_015034571.1
XP_015050245.1
