## Supplementary material for "Leveraging genomic redundancy to improve inference and alignment of orthologous proteins": 23FD.tsv

ppid	slices
XP_001953313.1
XP_016952351.1
XP_043067831.1
XP_017131507.1
XP_015009264.1
XP_041674613.1
XP_017052420.1
XP_001989777.1
XP_034131051.1
XP_023176184.1
XP_034487130.1
XP_017031808.1
XP_033162091.1
FBpp0084267
XP_002000657.1
XP_017968301.1
XP_030562114.1
XP_022208937.1
XP_026850971.1
XP_001359342.2
XP_016982209.1
XP_039489965.1
XP_032577301.1
XP_020818396.1
XP_002104943.2
XP_034662660.1
XP_037709832.1
XP_016932876.1
XP_016997311.2
XP_043651348.1
XP_002056472.1
XP_002073983.1
XP_015048887.1
