## Supplementary material for "Leveraging genomic redundancy to improve inference and alignment of orthologous proteins": 24C8.tsv

ppid	slices
XP_014762426.1
XP_016963190.1
XP_017105371.1
XP_017116490.1
XP_015012844.1
XP_017069621.1
XP_017052877.1
XP_032592116.1
XP_034125608.1
XP_023179868.1
XP_034475185.1
XP_017029382.1
XP_033161660.1
FBpp0288964
XP_015021380.1
XP_030243888.1
XP_030557041.1
XP_026844975.1
XP_015036083.1
XP_016969788.1
XP_039481548.1
XP_032583254.1
XP_020799166.1
XP_016025447.2
XP_034669413.1
XP_037708850.1
XP_016929211.1
XP_017001688.1
XP_043644745.1
XP_015028809.1
XP_015033910.1
XP_015052889.1
