## Supplementary material for "Leveraging genomic redundancy to improve inference and alignment of orthologous proteins": 25E8.tsv

ppid	slices
XP_014765654.1
XP_016966696.2
XP_017090084.2
XP_041564317.1
XP_001972708.1
XP_017068360.1
XP_017039553.1
XP_034122039.1
XP_030082035.1
XP_034480747.1
XP_017034215.1
XP_033160019.1
FBpp0075520
XP_015018281.2
XP_030247101.1
XP_030570980.1
XP_022211215.2
XP_026845372.1
XP_015042905.2
XP_044317477.1
XP_039487666.1
XP_002030461.1
XP_020816314.1
XP_039149120.1
XP_034655269.1
XP_037721143.1
XP_016935045.1
XP_016997567.2
XP_043647879.1
XP_015031610.1
XP_002061718.1
XP_002094764.1
