## Supplementary material for "Leveraging genomic redundancy to improve inference and alignment of orthologous proteins": 25F4.tsv

ppid	slices
XP_001958209.1
XP_016967129.2
XP_017109751.2
XP_017111815.1
XP_001972813.2
XP_017072020.1
XP_017041477.1
XP_001985672.2
XP_034121013.1
XP_023160230.1
XP_034483090.1
XP_017037645.1
XP_033159824.1
FBpp0074820
XP_002009310.1
XP_030571472.1
XP_022221438.2
XP_002021308.2
XP_001353492.3
XP_016978942.2
XP_039486826.1
XP_002042612.1
XP_020809582.1
XP_002085400.1
XP_034656743.1
XP_037722355.1
XP_016943880.2
XP_017011341.2
XP_043650134.1
XP_032290190.1
XP_002068034.1
XP_002094872.1
