## Supplementary material for "Leveraging genomic redundancy to improve inference and alignment of orthologous proteins": 27F6.tsv

ppid	slices
XP_014763386.1
XP_016946832.1
XP_017087109.1
XP_017110749.1
XP_015015057.1
XP_017066692.1
XP_017053843.1
XP_032591458.1
XP_034142187.1
XP_034476304.1
XP_017037106.1
XP_033155333.1
FBpp0301826
XP_015018939.1
XP_017960551.1
XP_030557635.1
XP_022230428.2
XP_026842656.1
XP_015039756.2
XP_044315284.1
XP_039483814.1
XP_032571563.1
XP_016026858.1
XP_034654443.1
XP_037717563.1
XP_016928472.1
XP_017000204.1
XP_043662666.1
XP_015030033.1
XP_046866257.1
XP_015054106.1
