## Supplementary material for "Leveraging genomic redundancy to improve inference and alignment of orthologous proteins": 29E5.tsv

ppid	slices
XP_001963921.1
XP_016947976.1
XP_017093014.2
XP_017115226.1
XP_001982513.3
XP_017062895.1	0-165
XP_017054992.1
XP_001991961.1
XP_034135446.1
XP_023172209.2
XP_034478126.1
XP_017024281.1
XP_033170723.1
FBpp0070282
XP_002011358.1
XP_017965194.1
XP_030568867.1
XP_022223200.1
XP_002021937.1
XP_001355437.4
XP_039500800.1
XP_002040358.1
XP_020806154.1
XP_002076799.2
XP_034672099.1
XP_037725848.1
XP_016938758.1
XP_017006637.2
XP_043661391.1
XP_002058327.2
XP_002099795.1
