## Supplementary material for "Leveraging genomic redundancy to improve inference and alignment of orthologous proteins": 030F.tsv

ppid	slices
XP_014764785.1
XP_016966585.1
XP_017101373.2
XP_017133883.1
XP_026832306.1
XP_017081135.1
XP_017043618.1
XP_032598154.2
XP_034121257.1
XP_023168079.2
XP_034480997.1
XP_017017915.1
XP_033161384.1
FBpp0076034
XP_032587497.1
XP_017958261.1
XP_030571216.1
XP_022217659.2
XP_026849089.1	0-286
XP_033237518.1
XP_016989515.1
XP_039488252.1
XP_032574684.1
XP_020809075.1
XP_039149921.1
XP_034656502.1
XP_037721199.1
XP_016935062.1
XP_016996029.1
XP_043647159.1
XP_032290688.1
XP_046867835.1
XP_002094285.1
