## Supplementary material for "Leveraging genomic redundancy to improve inference and alignment of orthologous proteins": 31C4.tsv

ppid	slices
XP_043946749.1
XP_017102636.2
XP_017131183.2
XP_015009362.1
XP_017072524.2
XP_017046386.1
XP_032596127.1
XP_034488031.1
XP_017017478.1
XP_033165543.1
FBpp0083791
XP_030238458.1
XP_022220809.2
XP_016991091.1
XP_039492087.1
XP_032576219.1
XP_020817743.1
XP_016035860.1
XP_034664749.1
XP_037715688.1
XP_036673989.1
XP_017003011.2
XP_043652346.1
XP_015027877.1
XP_046866780.1
XP_015048552.1
