## Supplementary material for "Leveraging genomic redundancy to improve inference and alignment of orthologous proteins": 35A8.tsv

ppid	slices
XP_001960951.1
XP_016946686.1
XP_017097411.2
XP_017124428.1
XP_001976613.2
XP_017070136.2
XP_017061776.1
XP_034129898.1
XP_023163336.2
XP_034478583.1
XP_017016885.1
XP_033152588.1
FBpp0072207
XP_002005760.2
XP_017958950.1	0-167
XP_030554164.1
XP_022229757.2
XP_002026342.1
XP_001361973.1
XP_016972388.1
XP_039483933.1
XP_002043069.1
XP_020802705.1
XP_002082975.1
XP_034651395.1
XP_037715549.1
XP_016928230.1
XP_017000661.2
XP_043644646.1
XP_002049484.2
XP_002062871.1
XP_002092836.1
