## Supplementary material for "Leveraging genomic redundancy to improve inference and alignment of orthologous proteins": 047D.tsv

ppid	slices
XP_001956939.1
XP_016964986.1
XP_017096112.2
XP_017111739.1
XP_001972947.1
XP_017072084.1
XP_017059036.1
XP_001984652.1
XP_034137229.1
XP_023164133.1
XP_034482894.1
XP_017026293.1
XP_033160791.1
FBpp0074979
XP_015017429.1
XP_017956897.1
XP_030572520.1
XP_022215418.1
XP_002026498.1
XP_033241126.1
XP_016986089.1
XP_039489083.1
XP_002030888.1
XP_020816010.1
XP_016032289.1
XP_034656720.1
XP_037722542.1
XP_016933483.1
XP_017004294.1
XP_043646694.1
XP_002046706.1
XP_023031894.1
XP_015050578.1
