## Supplementary material for "Leveraging genomic redundancy to improve inference and alignment of orthologous proteins": 051D.tsv

ppid	slices
XP_001967380.4
XP_016952132.1
XP_017088056.1
XP_017111669.1
XP_001977066.3
XP_017063832.1
XP_017055617.1
XP_001991702.1
XP_034138585.1
XP_023175942.1
XP_034489756.1
XP_017018239.1
XP_033171836.1
FBpp0073411
XP_002010487.3
XP_017965060.1
XP_030567315.1
XP_022208823.1
XP_002023513.1
XP_001354809.3
XP_016981650.1
XP_039498701.1
XP_002044136.1
XP_020805207.1
XP_002106728.3
XP_034672284.1
XP_037726837.1
XP_016925209.1
XP_016995293.1
XP_043659510.1
XP_002055333.3
XP_002070889.3
XP_002101364.3
