## Supplementary material for "Leveraging genomic redundancy to improve inference and alignment of orthologous proteins": 071F.tsv

ppid	slices
XP_001959027.1
XP_016957787.1
XP_017093337.2
XP_017123591.1
XP_001974894.2
XP_017073038.1
XP_017051293.1
XP_001987269.1
XP_034120047.1
XP_023167305.2
XP_034478776.1
XP_017025346.1
XP_033154727.1
FBpp0085611
XP_002006013.1
XP_030245009.1
XP_030558608.1
XP_022224562.2
XP_002018299.1
XP_001361134.1
XP_016975513.2
XP_039483099.1
XP_002034672.1
XP_020806654.1
XP_016028695.1
XP_034650921.1
XP_037717323.1
XP_016927862.1
XP_016995031.1
XP_043643640.1
XP_015029842.1
XP_002062757.1
XP_002091703.1
