## Supplementary material for "Leveraging genomic redundancy to improve inference and alignment of orthologous proteins": 085A.tsv

ppid	slices
XP_014764238.1
XP_016955526.1
XP_017098476.2
XP_041564358.1
XP_015014138.1
XP_017081241.2
XP_017048688.1
XP_001983918.1
XP_034133589.1
XP_023174137.2
XP_034482765.1
XP_017026445.1
XP_033161497.1
FBpp0111590
XP_015017906.1
XP_017957103.1
XP_030570386.1
XP_022213866.2
XP_026848152.1
XP_002135235.2
XP_016972746.1
XP_039484888.1
XP_032573197.1
XP_020816302.1
XP_016032808.1
XP_034656223.1
XP_037720452.1
XP_016934767.1
XP_017015703.2
XP_043648004.1
XP_032291200.1
XP_023033393.1
XP_002095344.1
