## Supplementary material for "Leveraging genomic redundancy to improve inference and alignment of orthologous proteins": 088F.tsv

ppid	slices
XP_044570070.1
XP_016951564.2
XP_043067782.1
XP_017131820.1
XP_001981274.3
XP_017076256.2
XP_017041704.1
XP_032596114.1
XP_034127962.1
XP_023166391.2
XP_034487365.1
XP_017026542.1
XP_033163855.1
FBpp0084873
XP_032589515.1
XP_017967647.1
XP_030558758.1
XP_022215610.2
XP_002020474.1
XP_001357622.4
XP_016980194.1
XP_039493782.1
XP_032578274.1
XP_020798455.1
XP_016036911.2
XP_034664055.1
XP_037730843.1
XP_036675566.1
XP_017008915.2
XP_043653889.1
XP_032294794.1
XP_023036097.1
XP_002098506.3
