## Supplementary material for "Leveraging genomic redundancy to improve inference and alignment of orthologous proteins": 089B.tsv

ppid	slices
XP_001967152.2
XP_016952009.1
XP_017109356.2
XP_017126574.1
XP_001977942.1
XP_017063704.1
XP_017055711.1
XP_001991505.1
XP_034138793.1
XP_023162975.1
XP_034474201.1
XP_017023138.1
XP_033170301.1
FBpp0074051
XP_032589112.1
XP_017962693.1
XP_030564651.1
XP_022208731.1
XP_026847128.1
XP_001355071.2
XP_016983229.2
XP_039498651.1
XP_032581095.1
XP_020805300.1
XP_039153392.2
XP_034655650.1
XP_037725467.1
XP_016925328.1
XP_044248941.1
XP_043659430.1
XP_002055423.2
XP_002071282.2
XP_002100810.1
