## Supplementary material for "Leveraging genomic redundancy to improve inference and alignment of orthologous proteins": 0102.tsv

ppid	slices
XP_001965245.2
XP_016954796.1
XP_017094899.2
XP_041566476.1
XP_015015204.1
XP_017063116.2
XP_017061042.1
XP_032595612.1
XP_034126221.1
XP_030080389.1	0-288
XP_034474867.1
XP_017026185.1
XP_033156859.1
FBpp0290630
XP_043864430.1
XP_030240533.1
XP_030565478.1
XP_022228415.2
XP_026844762.1
XP_001356992.4
XP_044316134.1
XP_039479125.1
XP_032569961.1
XP_020810757.1
XP_039147245.1
XP_034670202.1
XP_037711408.1
XP_036678687.1
XP_016997722.2
XP_043640966.1
XP_002059279.3
XP_015033490.1
XP_002087493.2
