## Supplementary material for "Leveraging genomic redundancy to improve inference and alignment of orthologous proteins": 102D.tsv

ppid	slices
XP_001953649.2
XP_016959644.2
XP_017102669.2
XP_041565085.1
XP_026831840.1
XP_017084684.2
XP_017040953.1
XP_032595968.1
XP_034127226.1
XP_023175569.1
XP_034488782.1
XP_017037841.1
XP_033166728.1
FBpp0088397
XP_002001467.2
XP_017968111.2
XP_030556506.1
XP_022227242.2
XP_026843332.1
XP_001358450.5
XP_044313025.1
XP_039494369.1
XP_032578546.1
XP_020811096.1
XP_044779327.1
XP_034664919.1
XP_037729519.1
XP_036672744.1
XP_044250107.1
XP_043656774.1
XP_032295000.1
XP_046865290.1
XP_002096229.2
