## Supplementary material for "Leveraging genomic redundancy to improve inference and alignment of orthologous proteins": 0116.tsv

ppid	slices
XP_032306978.1
XP_016953298.1
XP_017087279.2
XP_017125972.1
XP_026837171.1
XP_017072903.2
XP_017040854.1
XP_043070292.1
XP_034125210.1
XP_023177762.2
XP_034479885.1
XP_017033402.1
XP_033151588.1
FBpp0308235
XP_043866885.1
XP_017959644.1
XP_030562521.1	268-601
XP_022222365.2
XP_002015929.2	632-698
XP_015039336.2	267-629
XP_016990433.2
XP_039481039.1
XP_032571838.1
XP_020804461.1
XP_016028852.1
XP_034654251.1	267-629
XP_037716738.1
XP_036668881.1
XP_017015608.2
XP_043643303.1
XP_032291865.1
XP_023030799.1
XP_039228249.1
