## Supplementary material for "Leveraging genomic redundancy to improve inference and alignment of orthologous proteins": 119C.tsv

ppid	slices
XP_001960469.1
XP_016958594.1
XP_017090315.2
XP_017120332.1
XP_001975479.2
XP_017079106.1
XP_017040581.1
XP_001995097.1
XP_034141454.1
XP_023163351.1
XP_034479394.1
XP_017033459.1
XP_033151897.1
FBpp0086416
XP_002006683.1
XP_017962167.1
XP_030554127.1
XP_022228453.2
XP_026842008.1
XP_001362084.2
XP_016985379.1
XP_039481514.1
XP_002034004.2
XP_020801187.1
XP_002081652.2
XP_034653246.1
XP_037715118.1
XP_016940953.1
XP_016996613.2
XP_043644288.1
XP_002049349.2
XP_002068778.1
XP_039228852.1
