## Supplementary material for "Leveraging genomic redundancy to improve inference and alignment of orthologous proteins": 155D.tsv

ppid	slices
XP_001954262.1
XP_016959903.1
XP_017090374.2
XP_017123872.1
XP_001980915.1
XP_017073406.2
XP_017058809.1
XP_001992021.1
XP_034131754.1
XP_023178307.1
XP_034481543.1
XP_017037452.1
XP_033166524.1
FBpp0081399
XP_002011383.2
XP_030245018.1
XP_030569498.1
XP_022221402.1
XP_002019598.2
XP_001359816.2
XP_016985253.1
XP_039494301.1
XP_032578783.1
XP_020813656.1
XP_002104214.2
XP_034665433.1
XP_037732662.1
XP_016927206.2
XP_017013825.1
XP_043653642.1
XP_002060381.1
XP_002069995.2
XP_002096855.1
