## Supplementary material for "Leveraging genomic redundancy to improve inference and alignment of orthologous proteins": 158C.tsv

ppid	slices
XP_001953525.1
XP_016954379.1
XP_017102738.1
XP_017130942.1
XP_001979102.1
XP_017083371.1
XP_017046690.1
XP_001990675.1
XP_034132643.1
XP_023172897.1
XP_034488238.1
XP_017030658.1
XP_033167364.1
FBpp0081185
XP_001998206.1
XP_017954711.1
XP_030565099.1
XP_022218875.1
XP_002016981.1
XP_001359226.1
XP_044312923.1
XP_039495709.1
XP_002038594.1
XP_020818351.1
XP_002102391.1
XP_034664092.1
XP_037730540.1
XP_016938057.1
XP_016997590.1
XP_043653929.1
XP_002053533.1
XP_002070789.1
XP_002096749.1
