## Supplementary material for "Leveraging genomic redundancy to improve inference and alignment of orthologous proteins": 162B.tsv

ppid	slices
XP_001961436.1
XP_016961761.1
XP_017096967.2
XP_017115570.1
XP_001969013.1
XP_017067071.2
XP_043064339.1
XP_001988780.1
XP_034128810.1
XP_023162325.1
XP_034473473.1
XP_017023881.1
XP_033169996.1
FBpp0080358
XP_002002405.1
XP_017966305.2
XP_030569812.1
XP_022218959.1
XP_002027467.1
XP_001356185.1
XP_016985919.2
XP_039495138.1
XP_002038128.1
XP_020810725.1
XP_002079597.1
XP_034666910.1
XP_037710740.1
XP_016932648.1
XP_017013929.1
XP_043662486.1
XP_002057542.1
XP_002066990.1
XP_002089985.1
