## Supplementary material for "Leveraging genomic redundancy to improve inference and alignment of orthologous proteins": 174B.tsv

ppid	slices
XP_001962354.2
XP_016964268.1
XP_017096753.2
XP_017134512.1
XP_001970065.1
XP_017070050.1
XP_017041408.1
XP_032592420.1
XP_034134715.1
XP_023166307.2
XP_034471893.1
XP_017024094.1
XP_033173026.1
FBpp0078933
XP_002002279.2
XP_030241884.1
XP_030555689.1
XP_022222537.1
XP_002018743.1
XP_001357410.2
XP_044316161.1
XP_039501781.1
XP_002035980.1
XP_020810642.1
XP_002078420.1
XP_034668304.1
XP_037710841.1
XP_016945887.1
XP_044250877.1
XP_043645440.1
XP_002051443.1
XP_023032417.1
XP_002088130.1
