## Supplementary material for "Leveraging genomic redundancy to improve inference and alignment of orthologous proteins": 175F.tsv

ppid	slices
XP_001962706.3
XP_016963467.1
XP_017098921.2
XP_017115234.1
XP_001968856.1
XP_017062981.2
XP_017041239.1
XP_043070328.1
XP_034134459.1
XP_023166330.2
XP_034473258.1
XP_017021950.1
XP_033173727.1
FBpp0078785
XP_002002312.1
XP_030245103.1
XP_030556061.1
XP_041448186.1
XP_026844123.1
XP_001357215.3
XP_016969350.1
XP_039499293.2
XP_002038005.1
XP_020806951.1
XP_002078285.1
XP_034670064.1
XP_037711666.1
XP_016932958.1
XP_016997340.2
XP_043661984.1
XP_002051475.1
XP_002065370.1
XP_002089167.1
