## Supplementary material for "Leveraging genomic redundancy to improve inference and alignment of orthologous proteins": 179E.tsv

ppid	slices
XP_001955754.2
XP_016962488.2
XP_017092857.2
XP_017119919.1
XP_001978873.1
XP_017081751.2
XP_017044283.1
XP_001994113.1
XP_034132072.1
XP_023165351.1
XP_034486771.1
XP_017031219.1
XP_033164538.1
FBpp0078478
XP_002000470.1
XP_017969228.1
XP_030562403.1
XP_022213319.2
XP_026845381.1
XP_001359419.4
XP_016970315.1
XP_039491516.1
XP_002038351.1
XP_020812715.1
XP_002102159.2
XP_034661869.1
XP_037730071.1
XP_016926450.2
XP_017010011.2
XP_043652532.1
XP_002056641.2
XP_046866746.1
XP_002095995.3
