## Supplementary material for "Leveraging genomic redundancy to improve inference and alignment of orthologous proteins": 180E.tsv

ppid	slices
XP_001957317.1
XP_016956237.1
XP_017098145.2
XP_017121438.1
XP_001973537.1
XP_017080160.2
XP_017053498.1
XP_001984913.1
XP_034121825.1
XP_023180163.2
XP_034480438.1
XP_017022833.1
XP_033160911.1
FBpp0077932
XP_002008304.1
XP_030243036.1
XP_030571386.1
XP_022212944.1
XP_002026904.2
XP_001353014.1
XP_016969574.1
XP_039488226.1
XP_032575319.1
XP_020798827.1
XP_002085702.1
XP_034657741.1
XP_037719827.1
XP_016933495.1
XP_017003798.2
XP_043648531.1
XP_002048083.1
XP_023033217.1
XP_002095417.1
