## Supplementary material for "Leveraging genomic redundancy to improve inference and alignment of orthologous proteins": 181A.tsv

ppid	slices
XP_001957272.1
XP_016956181.1
XP_017098098.1
XP_017122430.1
XP_001973487.1
XP_017080946.1
XP_017060046.1
XP_001984906.1
XP_034136801.1
XP_023159524.2
XP_034483552.1
XP_017022840.1
XP_033158386.1
FBpp0077889
XP_002008398.2
XP_030244069.1
XP_030573128.1
XP_022222888.1
XP_002028326.2
XP_001354124.2
XP_016970057.2
XP_039489391.1
XP_002040665.1
XP_020808887.1
XP_016032671.1
XP_034659565.1
XP_037722495.1
XP_016924617.1
XP_016997183.2
XP_043648904.1
XP_002047611.1
XP_002065855.1
XP_002086623.1
