## Supplementary material for "Leveraging genomic redundancy to improve inference and alignment of orthologous proteins": 196E.tsv

ppid	slices
XP_001956855.2
XP_016959355.1
XP_017109883.2
XP_017133904.1
XP_001971585.1
XP_017071841.1
XP_017049720.1
XP_001983863.1
XP_034121816.1
XP_023160907.2
XP_034483153.1
XP_017028046.1
XP_033158195.1
FBpp0076239
XP_032587170.1
XP_017955054.1
XP_030572411.1
XP_022218497.1
XP_026847597.1
XP_001352769.3
XP_016990160.1
XP_039489205.1
XP_002029802.1
XP_020816935.1
XP_002084198.1
XP_034657705.1
XP_037719125.1
XP_016933508.1
XP_016999956.2
XP_043648846.1
XP_002046798.1
XP_002062281.3
XP_002093383.1
