## Supplementary material for "Leveraging genomic redundancy to improve inference and alignment of orthologous proteins": 197A.tsv

ppid	slices
XP_001956295.1
XP_016966344.1
XP_017088332.2
XP_017133797.1
XP_001972171.1
XP_017085281.1
XP_017040291.1
XP_001984026.1
XP_034122741.1
XP_023180118.1
XP_034481193.1
XP_017028289.1
XP_033160981.1
FBpp0076190
XP_002008202.1
XP_017955598.1
XP_030570448.1
XP_022212908.1
XP_026847343.1
XP_001352610.2
XP_016990174.1
XP_039489037.1
XP_002029877.1
XP_020816963.1
XP_002084266.1
XP_034658608.1
XP_037718058.1
XP_016934343.1
XP_017005450.2
XP_043646765.1
XP_002047001.1
XP_002068506.1
XP_002093306.1
