## Supplementary material for "Leveraging genomic redundancy to improve inference and alignment of orthologous proteins": 206A.tsv

ppid	slices
XP_001962962.1
XP_016964326.1
XP_017095794.2
XP_017111461.1
XP_001970030.1
XP_017070000.2
XP_017041386.2
XP_001993500.1
XP_034129098.1
XP_023160751.2
XP_034474491.1
XP_017033880.1
XP_033156890.1
FBpp0078964
XP_002003939.1
XP_030241817.1
XP_030561320.1
XP_022231305.2
XP_026843536.1
XP_033235959.1
XP_016982906.1
XP_039501598.1
XP_002035943.1
XP_020804873.1
XP_002078387.1
XP_034668408.1
XP_037710941.1
XP_016945393.1
XP_017011788.2
XP_043646298.1
XP_032293818.1
XP_002065200.1
XP_002088170.1
