## Supplementary material for "Leveraging genomic redundancy to improve inference and alignment of orthologous proteins": 207E.tsv

ppid	slices
XP_001958074.1
XP_016958917.2
XP_017107538.2
XP_017112464.1
XP_001973080.1
XP_017086232.1
XP_017053077.1
XP_001985373.1
XP_034140299.1
XP_023164392.2
XP_034481935.1
XP_017034149.1
XP_033159706.1
FBpp0075301
XP_002007727.1
XP_030243431.1
XP_030570118.1
XP_022226128.2
XP_002027018.1
XP_002135007.1
XP_016979566.2
XP_039486931.2
XP_002030588.1
XP_020798175.1
XP_016031976.1
XP_034659152.1
XP_037721288.1
XP_016942659.2
XP_016995103.1
XP_043648195.1
XP_002048237.1
XP_002068456.3
XP_002086458.1
