## Supplementary material for "Leveraging genomic redundancy to improve inference and alignment of orthologous proteins": 210A.tsv

ppid	slices
XP_001960384.2
XP_016958181.1	1589-2460
XP_043066984.1
XP_017120141.1
XP_001975457.2
XP_017078309.1
XP_017049380.2
XP_001985737.2
XP_034140745.1
XP_023171268.2
XP_034476356.1
XP_017033294.2	1590-2460
XP_033156268.1
FBpp0303578
XP_032586368.1
XP_030243928.1
XP_030567603.1
XP_022231275.2	1590-2460
XP_026842545.1
XP_004444546.2
XP_016985334.1
XP_039479845.1	1590-2460
XP_002034028.2
XP_020800946.1
XP_016027857.1
XP_034651182.1
XP_037712915.1	1589-2460
XP_016940883.1
XP_044249116.1
XP_043641815.1
XP_032293028.1
XP_002062731.3	1595-2460
XP_002092313.3	1590-2460
