## Supplementary material for "Leveraging genomic redundancy to improve inference and alignment of orthologous proteins": 226C.tsv

ppid	slices
XP_001957945.2
XP_016959194.1
XP_017101506.2
XP_017128651.1
XP_001973165.1
XP_017085293.1
XP_017043420.1
XP_001983741.1
XP_034121811.1
XP_023169833.1
XP_034481354.1
XP_017028513.1
XP_033159404.1
FBpp0075193
XP_002007554.2
XP_017956811.1
XP_030570173.1	0-98
XP_022226370.2
XP_026847646.1	0-143
XP_002135471.3
XP_016979406.2
XP_039487969.2
XP_002030673.1
XP_020816942.1
XP_002085045.1
XP_034657979.1
XP_037721968.1
XP_036671846.1
XP_017010887.2
XP_043648907.1
XP_032290750.1
XP_046867883.1
XP_002086411.2
