## Supplementary material for "Leveraging genomic redundancy to improve inference and alignment of orthologous proteins": 246E.tsv

ppid	slices
XP_014759800.1
XP_016967952.1
XP_017089004.2
XP_017119943.1
XP_026838790.1
XP_017064145.1
XP_017061551.1
XP_001992133.1
XP_034124626.1
XP_023167621.2
XP_034490175.1
XP_041630946.1
XP_033170678.1
FBpp0310059
XP_032588237.1
XP_030569231.1
XP_022227406.2
XP_026848286.1
XP_015041720.2
XP_016976729.1
XP_039497570.1
XP_032580512.1
XP_020805054.1
XP_016038251.1
XP_034649991.1
XP_037726039.1
XP_016931750.1
XP_017009301.2
XP_043661272.1
XP_032295898.1
XP_023030966.1
XP_039226160.1
