## Supplementary material for "Leveraging genomic redundancy to improve inference and alignment of orthologous proteins": 247A.tsv

ppid	slices
XP_001956312.3
XP_016964836.1
XP_017088277.2
XP_017133548.1
XP_001972192.2
XP_017080101.1
XP_017040236.1
XP_001984185.3
XP_034123000.1
XP_023165252.2	0-153
XP_017027993.1
XP_033157342.1
FBpp0307896
XP_002007978.2
XP_017954799.1
XP_030570159.1
XP_022233477.2
XP_026848845.1
XP_033237414.1
XP_016975786.1
XP_039488740.1
XP_032573858.1
XP_020817003.1
XP_016031218.1
XP_034655821.1
XP_037722446.1
XP_016933038.1
XP_017006882.2
XP_043650133.1
XP_002047285.1
XP_002062510.2
XP_002093285.3
