## Supplementary material for "Leveraging genomic redundancy to improve inference and alignment of orthologous proteins": 250E.tsv

ppid	slices
XP_001958784.1
XP_043948350.1
XP_017105804.2
XP_017133004.1
XP_001970403.3
XP_017066100.2
XP_017044530.1
XP_001995343.1
XP_034141772.1
XP_023168847.1
XP_034479038.1
XP_017033311.1
XP_033154715.1
FBpp0087763
XP_002005705.1
XP_017959359.1
XP_030563469.1
XP_022225894.1
XP_002016613.1
XP_001361510.3
XP_016989723.1
XP_039479258.1
XP_002032992.2
XP_020800956.1
XP_039147573.1
XP_034654330.1
XP_037716635.1
XP_016940713.1
XP_017001787.2
XP_002048913.1
XP_002063512.1
XP_002089700.1
