## Supplementary material for "Leveraging genomic redundancy to improve inference and alignment of orthologous proteins": 251A.tsv

ppid	slices
XP_001961246.1
XP_016968421.1
XP_017106666.2
XP_017133182.1
XP_001976186.1
XP_017079340.1
XP_017054373.1
XP_001986264.1
XP_034130941.1
XP_023170552.2
XP_034477389.1
XP_017022038.1
XP_033151861.1
FBpp0087307
XP_002004908.1
XP_017959290.1
XP_022226845.2
XP_002017661.1
XP_001361747.2
XP_016987168.2
XP_039482811.1
XP_002033277.2
XP_020815071.1
XP_002080937.2
XP_034651817.1
XP_037716612.1
XP_016927772.1
XP_017013364.2
XP_043643478.1
XP_002050562.1
XP_002062838.1
XP_002090386.1
