## Supplementary material for "Leveraging genomic redundancy to improve inference and alignment of orthologous proteins": 0260.tsv

ppid	slices
XP_001959958.1
XP_016947815.1
XP_017093336.2
XP_017125121.1
XP_001975206.1
XP_017079416.1
XP_017049989.1
XP_032590117.1
XP_034137152.1
XP_023172460.2
XP_034478688.1
XP_017019691.1
XP_033155450.1
FBpp0086089
XP_015019800.1
XP_017962306.1
XP_030559886.1
XP_022224679.2
XP_002016136.1
XP_015039446.2
XP_016972204.1
XP_039480304.1
XP_002034291.1
XP_020803260.1
XP_016028198.1
XP_034652375.1
XP_037716775.1
XP_016927662.1
XP_016994670.2
XP_043642604.1
XP_032292392.1
XP_023036767.1
XP_002092426.1
