## Supplementary material for "Leveraging genomic redundancy to improve inference and alignment of orthologous proteins": 271C.tsv

ppid	slices
XP_001962338.2
XP_016964529.1
XP_017105766.2
XP_017117086.1
XP_001974352.2
XP_017069940.2
XP_017052947.2
XP_032592080.1
XP_034125237.1
XP_030080229.1
XP_034473721.1
XP_017029583.1
XP_033158203.1
FBpp0309811
XP_002003838.2
XP_030245074.1	524-874
XP_022232561.2
XP_002014929.2
XP_001356661.4
XP_016987731.2
XP_039480740.1
XP_002039014.2
XP_020799072.1
XP_016025440.1
XP_034668388.1
XP_037707932.1
XP_016946046.1
XP_044250808.1
XP_043642443.1
XP_002052781.2
XP_002065601.2
XP_002090605.2
