## Supplementary material for "Leveraging genomic redundancy to improve inference and alignment of orthologous proteins": 293D.tsv

ppid	slices
XP_001956904.2
XP_016965415.1
XP_043070111.1
XP_017129401.1
XP_015013378.1
XP_017074055.1
XP_017042494.1
XP_043071471.1
XP_034122475.1
XP_023179331.2
XP_034484074.1
XP_017026351.1
XP_033161523.1
FBpp0293353
XP_002007376.2
XP_017955301.1
XP_030572504.1
XP_022212834.2
XP_026848822.1
XP_001353114.4
XP_044314053.1
XP_039486031.1
XP_032574869.1
XP_020815981.1
XP_016031018.1
XP_034658920.1	69-414
XP_037723002.1
XP_016933768.1
XP_016992408.2
XP_043648723.1
XP_015031159.2
XP_023031968.1
XP_039229783.1
