## Supplementary material for "Leveraging genomic redundancy to improve inference and alignment of orthologous proteins": 302A.tsv

ppid	slices
XP_001966689.2
XP_016948342.1
XP_017092977.2
XP_017121590.1
XP_015010904.1
XP_017084637.1
XP_017045513.1
XP_001990917.1
XP_034136112.1
XP_030080157.1
XP_041630747.1
XP_033171372.1
FBpp0309256
XP_032587966.1
XP_030244792.1
XP_030568004.1
XP_022208574.1
XP_026846209.1
XP_001354625.3
XP_016986896.1
XP_039499369.1
XP_032582545.1
XP_020807104.1
XP_016038943.2
XP_034657111.1
XP_037723915.1
XP_016939319.1
XP_017011125.2
XP_043659069.1
XP_002055034.2
XP_015046041.1
