## Supplementary material for "Leveraging genomic redundancy to improve inference and alignment of orthologous proteins": 0328.tsv

ppid	slices
XP_032309962.1
XP_016955484.1
XP_043065782.1
XP_017121731.1
XP_015014128.1
XP_017080674.1
XP_017041433.1
XP_032590733.1
XP_034122503.1
XP_023161203.1
XP_034483289.1
XP_017035061.1
XP_033158329.1
FBpp0291778
XP_043865411.1
XP_030246676.1
XP_030561145.1
XP_022222273.1
XP_026845592.1
XP_033240189.1
XP_016984319.1
XP_039486330.1
XP_032575250.1
XP_020815699.1
XP_016032746.1
XP_034658950.1
XP_037718426.1
XP_036671091.1
XP_044250612.1
XP_043648508.1
XP_015031075.1
XP_015033297.1
XP_015050798.1
