## Supplementary material for "Leveraging genomic redundancy to improve inference and alignment of orthologous proteins": 0466.tsv

ppid	slices
XP_032308476.1
XP_016968150.1
XP_017089168.2
XP_017115073.1
XP_001978356.1
XP_017065177.1
XP_017045724.1
XP_001992576.2
XP_034139954.1
XP_023159952.2
XP_034476831.1
XP_017034889.1
XP_033170519.1
FBpp0073488
XP_015016429.1
XP_017964474.1
XP_030569096.1
XP_022223467.2
XP_002028218.2
XP_001355377.2
XP_016986796.1
XP_039500348.1
XP_002042835.1
XP_020802703.1
XP_016039108.1
XP_034670835.1
XP_037725187.1
XP_016923859.1
XP_044249771.1
XP_043660694.1
XP_002056870.1
XP_002070925.1
XP_002100373.1
