## Supplementary material for "Leveraging genomic redundancy to improve inference and alignment of orthologous proteins": 0499.tsv

ppid	slices
XP_014761520.1
XP_016958863.1
XP_017099315.2	0-88
XP_017130789.1
XP_001968878.1
XP_017079485.2
XP_017041286.2
XP_001988171.1
XP_034134254.1
XP_023174953.2
XP_034474923.1
XP_017024109.1	0-93
XP_033173186.1
FBpp0078859
XP_002002722.1
XP_030240100.1
XP_030555936.1
XP_022229361.2
XP_002014238.1
XP_001357201.4
XP_016971915.1	0-95
XP_039502163.2
XP_032580966.1
XP_020810317.1
XP_002078308.2
XP_034669119.1
XP_037731602.1
XP_036677656.1
XP_017014520.2
XP_043640956.1
XP_002051388.1
XP_023031523.2
XP_002089145.1
