## Supplementary material for "Leveraging genomic redundancy to improve inference and alignment of orthologous proteins": 0843.tsv

ppid	slices
XP_001961861.3
XP_016955063.1
XP_017107990.1
XP_017130068.1
XP_001968286.3
XP_017076110.2
XP_017051554.1
XP_032592353.1
XP_034125838.1
XP_023165507.2
XP_034472461.1
XP_017021913.2
XP_033173483.1
FBpp0077607
XP_002001893.3
XP_030238851.1
XP_030555602.1
XP_022228219.1
XP_002020703.1
XP_002132893.3
XP_044315720.1
XP_039502307.1
XP_002041700.1
XP_020810332.1
XP_002077751.3
XP_034667678.1
XP_037709066.1
XP_016927809.1
XP_044251024.1
XP_043656525.1
XP_002051716.3
XP_002064926.3
XP_002087540.3
