## Supplementary material for "Leveraging genomic redundancy to improve inference and alignment of orthologous proteins": 0857.tsv

ppid	slices
XP_001961202.3
XP_016958580.1
XP_017106896.2
XP_017125896.1
XP_001974742.3
XP_017077217.1
XP_017040893.1
XP_032590322.1
XP_034142488.1
XP_023161734.2
XP_034479481.1
XP_017033502.1
XP_033153253.1
FBpp0303454
XP_002004881.3
XP_017959209.1
XP_030572358.1
XP_022226098.1
XP_026842609.1
XP_001360312.4
XP_044314849.1
XP_039482490.1
XP_032571128.1
XP_020808096.1
XP_016028470.2
XP_034650010.1
XP_037714673.1
XP_016941085.1
XP_017014461.1
XP_043644095.1
XP_032292075.1
XP_002061471.3
XP_002091857.3
