## Supplementary material for "Leveraging genomic redundancy to improve inference and alignment of orthologous proteins": 1022.tsv

ppid	slices
XP_001960151.1
XP_016946663.1
XP_017094288.2
XP_017124409.1
XP_001974573.1
XP_017077630.1
XP_017049750.1
XP_001987631.1
XP_034120370.1
XP_023179600.2
XP_034477999.1
XP_017019897.1
XP_033153318.1
FBpp0088516
XP_002005374.1
XP_017958928.1
XP_030557987.1
XP_022227022.2
XP_026842271.1
XP_001361779.5
XP_016976164.1
XP_039481817.1
XP_002034344.1
XP_020817651.1
XP_002081981.1
XP_034650852.1
XP_037716225.1
XP_016927502.1
XP_016999184.2
XP_043645071.1
XP_002050599.1
XP_002074921.1
XP_002092027.1
