## Supplementary material for "Leveraging genomic redundancy to improve inference and alignment of orthologous proteins": 1036.tsv

ppid	slices
XP_001967622.2
XP_016967442.1
XP_043069553.1
XP_017126211.1
XP_001982736.1
XP_017062807.2
XP_017056795.2
XP_001996553.1
XP_034139358.1
XP_023162440.1
XP_034479800.1
XP_017019128.1
XP_033168164.1
FBpp0088191
XP_002011410.1
XP_017962589.1
XP_030566617.1
XP_022217386.2
XP_002027044.1
XP_001352382.1
XP_016978813.1
XP_039496222.1
XP_002043666.1
XP_020809958.1
XP_016037268.1
XP_034670595.1
XP_037727987.1
XP_016944220.1
XP_017000302.2
XP_043657675.1
XP_002059752.1
XP_002072638.1
XP_002099593.1
