## Supplementary material for "Leveraging genomic redundancy to improve inference and alignment of orthologous proteins": 1142.tsv

ppid	slices
XP_001961060.1
XP_016957116.1
XP_017090697.2
XP_017131985.1
XP_001975786.1
XP_017077230.1
XP_017040788.1
XP_001986893.1
XP_034122826.1
XP_023162674.1
XP_034477552.1
XP_017017050.1
XP_033155727.1
FBpp0086857
XP_002004716.1
XP_017962485.1
XP_030557937.1
XP_022228592.2
XP_002015482.1
XP_001360129.2
XP_016988855.1
XP_039483581.1
XP_002033686.1
XP_020801914.1
XP_002081318.1
XP_034650863.1
XP_037713240.1
XP_016943440.1
XP_017001142.2
XP_043644854.1
XP_002048724.1
XP_002068808.1
XP_002090928.1
