## Supplementary material for "Leveraging genomic redundancy to improve inference and alignment of orthologous proteins": 1156.tsv

ppid	slices
XP_001959499.2
XP_016968774.1
XP_043066915.1
XP_017124557.1
XP_001975691.1
XP_017068959.1
XP_017049355.1
XP_001995376.1
XP_034133884.1
XP_023164337.1
XP_034479677.1
XP_017019725.1
XP_033155746.1
FBpp0086725
XP_002006655.1
XP_017959701.1
XP_030563464.1
XP_022231500.1
XP_002018514.1
XP_001361280.2
XP_016973589.1
XP_039480005.1
XP_032570691.1
XP_020800651.1
XP_044778467.1
XP_034653352.1
XP_037713335.1
XP_016929757.1
XP_017000675.1
XP_043641629.1
XP_002048947.1
XP_002066169.1
XP_002090832.1
