## Supplementary material for "Leveraging genomic redundancy to improve inference and alignment of orthologous proteins": 1181.tsv

ppid	slices
XP_001958941.1
XP_016958079.1
XP_017108190.1
XP_017124335.1
XP_001975559.1
XP_017068884.1
XP_017040671.1
XP_001985966.1
XP_034119757.1
XP_030082042.1
XP_034477047.1
XP_017019041.1
XP_033156158.1
FBpp0086539
XP_002006167.1
XP_030243565.1
XP_030569707.1
XP_022229406.2
XP_026842067.1
XP_001361461.2
XP_016977863.1
XP_039483378.1
XP_002033925.1
XP_020800211.1
XP_016027680.1
XP_034651282.1
XP_037717046.1
XP_016929734.1
XP_016997402.2
XP_043645155.1
XP_002049679.1
XP_002063204.1
XP_002091385.1
