## Supplementary material for "Leveraging genomic redundancy to improve inference and alignment of orthologous proteins": 1195.tsv

ppid	slices
XP_001961156.3
XP_016958350.1
XP_017106725.1
XP_017125241.1
XP_001975493.1
XP_017078681.1
XP_017061899.1
XP_001987433.1
XP_034135132.1
XP_023172599.1
XP_034479352.1
XP_017024383.1
XP_033151949.1
FBpp0086468
XP_002005054.1
XP_017962032.1
XP_030557126.1
XP_022223677.1
XP_002027131.1
XP_001361358.1
XP_016972433.1
XP_039480135.1
XP_032570449.1
XP_020806776.1
XP_002081638.2
XP_034653124.1
XP_037714370.1
XP_016940446.1
XP_016992788.1
XP_043646282.1
XP_002050424.2
XP_002074688.1
XP_002092353.1
