## Supplementary material for "Leveraging genomic redundancy to improve inference and alignment of orthologous proteins": 1208.tsv

ppid	slices
XP_001959589.1
XP_016958778.1
XP_017092573.2
XP_017117180.1
XP_001974691.1
XP_017079318.1
XP_017054348.1
XP_001987877.1
XP_034134821.1
XP_023175144.2
XP_034478227.1
XP_017031675.1
XP_033154792.1
FBpp0085901
XP_002004828.1
XP_017961893.1
XP_030557763.1
XP_022229106.2
XP_002018569.1
XP_001361325.3
XP_016984944.1
XP_039480833.1
XP_002034456.1
XP_020815052.1
XP_002082101.2
XP_034654705.1
XP_037714523.1
XP_016941261.1
XP_017014976.2
XP_043642916.1
XP_002050975.1
XP_002074733.1
XP_002091910.1
