## Supplementary material for "Leveraging genomic redundancy to improve inference and alignment of orthologous proteins": 1220.tsv

ppid	slices
XP_001960480.1
XP_016958405.1
XP_017090280.2
XP_017120533.1
XP_001974775.1
XP_017077208.1
XP_017051659.1
XP_001995424.1
XP_034141395.1
XP_023163315.2
XP_034477261.1
XP_017033439.1
XP_033156595.1
FBpp0085774
XP_002005732.1
XP_017959881.1
XP_030563309.1
XP_022228477.1
XP_026841904.1
XP_001362091.2
XP_016989566.1
XP_039480374.1
XP_002034545.1
XP_020808070.1
XP_002082190.2
XP_034654229.1
XP_037713400.1
XP_016941193.1
XP_017014487.2
XP_043643449.1
XP_002058891.1
XP_002068788.1
XP_002091822.2
