## Supplementary material for "Leveraging genomic redundancy to improve inference and alignment of orthologous proteins": 1234.tsv

ppid	slices
XP_001960049.1
XP_016953015.1
XP_017093468.2
XP_017123175.1
XP_001974835.2
XP_017072710.1
XP_017051053.1
XP_001995183.1
XP_034128462.1
XP_023163719.2
XP_034479332.1
XP_017032924.1
XP_033154846.1
FBpp0085665
XP_002006484.2
XP_017959120.1
XP_030567629.1
XP_022232371.1
XP_002016717.1
XP_033234287.1
XP_016988119.1
XP_039481725.1
XP_002034612.1
XP_020803721.1
XP_002082250.1
XP_034651279.1
XP_037714759.1
XP_016928159.1
XP_017001659.1
XP_043645295.1
XP_002049132.1
XP_002063829.1
XP_002091761.1
