## Supplementary material for "Leveraging genomic redundancy to improve inference and alignment of orthologous proteins": 1546.tsv

ppid	slices
XP_001954770.1
XP_016961436.1
XP_017088661.1
XP_017122485.1
XP_001980880.1
XP_017071860.1
XP_017058582.1
XP_001990482.1
XP_034132692.1
XP_023178935.1
XP_034486222.1
XP_017018582.1
XP_033163977.1
FBpp0081488
XP_002000340.1
XP_017967167.1
XP_030565811.1
XP_022223456.1
XP_002019626.1
XP_001359838.1
XP_016982003.1
XP_039493243.1
XP_002031957.1
XP_020811145.1
XP_002104184.1
XP_034664491.1
XP_037707652.1
XP_016932208.1
XP_017000297.1
XP_043657239.1
XP_002056309.1
XP_002069722.1
XP_002096887.1
