## Supplementary material for "Leveraging genomic redundancy to improve inference and alignment of orthologous proteins": 1552.tsv

ppid	slices
XP_001954762.1
XP_016960572.1
XP_017088590.2
XP_017122620.1
XP_026838044.1
XP_017071818.1
XP_017058415.1
XP_001990490.1
XP_034132662.1
XP_023178837.1
XP_034486224.1
XP_017018546.1
XP_033167829.1
FBpp0081448
XP_015022843.1
XP_017967153.1
XP_030565804.1
XP_022218858.2
XP_002019618.1
XP_001359831.1
XP_016981888.1
XP_039493914.1
XP_002031949.1
XP_020811927.1
XP_002104176.1
XP_034662486.1
XP_037732835.1
XP_036673173.1
XP_017000267.1
XP_043656859.1
XP_002056300.1
XP_002069732.1
XP_002096895.1
