## Supplementary material for "Leveraging genomic redundancy to improve inference and alignment of orthologous proteins": 1585.tsv

ppid	slices
XP_001953280.1
XP_016954401.1
XP_017104178.2
XP_017119958.1
XP_001979218.1
XP_017081807.2
XP_017053004.1
XP_001990286.1
XP_034132284.1
XP_023175720.2
XP_034487634.1
XP_017035551.1
XP_033164351.1
FBpp0081241
XP_001998735.1
XP_017968916.1
XP_030559032.1
XP_022221855.2
XP_026848450.1
XP_001359789.2
XP_016985910.2
XP_039492208.1
XP_002038726.1
XP_020813801.1
XP_002102515.1
XP_034665279.1
XP_037729386.1
XP_036674901.1
XP_016998930.2
XP_043651729.1
XP_002056448.1
XP_002070380.1
XP_002096627.1
