## Supplementary material for "Leveraging genomic redundancy to improve inference and alignment of orthologous proteins": 1591.tsv

ppid	slices
XP_001953204.1
XP_016954318.1
XP_017104311.2
XP_017119937.1
XP_001979140.1
XP_017083516.2
XP_043065147.1
XP_032593607.1
XP_034132332.1
XP_023176979.1
XP_034486897.1
XP_017031799.1
XP_033164899.1
FBpp0081154
XP_001999424.1
XP_017963451.1
XP_030556408.1
XP_022222061.1
XP_002019938.1
XP_001360053.2
XP_044312864.1
XP_039496026.1
XP_002038641.1
XP_020799446.1
XP_016033527.1
XP_034662104.1
XP_037729100.1	0-38
XP_016939607.2
XP_017005829.2
XP_043652807.1
XP_002054643.1
XP_002074206.2
XP_002096708.2
