## Supplementary material for "Leveraging genomic redundancy to improve inference and alignment of orthologous proteins": 1618.tsv

ppid	slices
XP_001962224.2
XP_016966013.1
XP_017097375.2
XP_017134191.1
XP_001976252.1
XP_017086634.1
XP_017056415.1
XP_001989145.2
XP_034129887.1
XP_030079240.1
XP_034473966.1	0-215
XP_041631533.1
XP_033172942.1
FBpp0080449
XP_002001813.4
XP_030241614.1
XP_030555110.1
XP_022228071.2
XP_002014745.1
XP_001356540.2
XP_016969374.2
XP_039484668.1
XP_002038852.1
XP_020809202.1
XP_002079670.1
XP_034670249.1
XP_037708312.1	0-99
XP_016929614.1
XP_017014006.2
XP_043642502.1
XP_002051988.2
XP_002066317.1
XP_039229354.1
