## Supplementary material for "Leveraging genomic redundancy to improve inference and alignment of orthologous proteins": 1624.tsv

ppid	slices
XP_001962153.2
XP_016963593.1
XP_017097629.2
XP_017134247.1
XP_001969043.1
XP_017063810.2
XP_017056552.1
XP_001988918.2
XP_034129111.1
XP_023175438.2
XP_034473732.1
XP_017019336.1
XP_033173305.1
FBpp0080392
XP_002001865.2
XP_030241582.1
XP_030555609.1
XP_022230832.2
XP_002020914.1
XP_001357124.4
XP_016981067.2
XP_039478900.1
XP_002038159.2
XP_020804551.1
XP_002079627.1
XP_034669873.1
XP_037709251.1
XP_036676983.1
XP_017013921.2
XP_043651417.1
XP_002051746.2
XP_002066857.2
XP_002089954.1
