## Supplementary material for "Leveraging genomic redundancy to improve inference and alignment of orthologous proteins": 1630.tsv

ppid	slices
XP_001961456.1
XP_016962027.1
XP_017096923.2
XP_017115931.1
XP_001968992.1
XP_017067091.1
XP_017050643.1
XP_001992830.1
XP_034129408.1
XP_023172295.2
XP_034472900.1
XP_017023946.1
XP_033156357.1
FBpp0080320
XP_002002188.1
XP_030241702.1
XP_030561813.1
XP_022218957.1
XP_002028374.1
XP_001356171.1
XP_016970433.1
XP_039498601.1
XP_002035937.1
XP_020810185.1
XP_002079574.1
XP_034666332.1
XP_037710827.1
XP_016945718.1
XP_017002934.2
XP_043647083.1
XP_002057622.1
XP_002066974.1
XP_002090009.1
