## Supplementary material for "Leveraging genomic redundancy to improve inference and alignment of orthologous proteins": 1744.tsv

ppid	slices
XP_001962368.1
XP_016963870.1
XP_017099041.2
XP_017111381.1
XP_001970081.1
XP_017069848.2
XP_017041327.1
XP_001993264.1
XP_034129795.1
XP_023179120.2
XP_034473728.1
XP_017023982.1
XP_033173717.1
FBpp0078971
XP_002003135.1
XP_030241251.1
XP_030557381.1
XP_022219295.2
XP_002019107.1
XP_001355765.2
XP_016987522.1
XP_039496200.1
XP_002035995.1
XP_020810140.1
XP_016023841.1
XP_034669898.1
XP_037707996.1
XP_016944817.1
XP_017000149.2
XP_043640992.1
XP_002052497.1
XP_002067026.1
XP_002088116.1
