## Supplementary material for "Leveraging genomic redundancy to improve inference and alignment of orthologous proteins": 1750.tsv

ppid	slices
XP_001965151.1
XP_016964020.1
XP_017095588.2
XP_017111454.1
XP_001970020.1
XP_017069903.1
XP_017050414.1
XP_001993129.1
XP_034140785.1
XP_023166219.1
XP_034471534.1
XP_017030039.1
XP_033172931.1
FBpp0078897
XP_002002264.1
XP_030241916.1
XP_030562039.1
XP_022234786.2
XP_002018974.1
XP_001357285.3
XP_016982908.1
XP_039501637.1
XP_002038101.1
XP_020809379.1
XP_002078376.1
XP_034669526.1
XP_037708745.1
XP_016945969.1
XP_017011764.2
XP_043654992.1
XP_002057805.1
XP_002069379.1
XP_002088180.1
