## Supplementary material for "Leveraging genomic redundancy to improve inference and alignment of orthologous proteins": 1778.tsv

ppid	slices
XP_001962987.1
XP_016956599.1
XP_017095502.1
XP_017130039.1
XP_001968751.1
XP_017063114.1
XP_017043748.1
XP_043070401.1
XP_034128537.1
XP_023177242.1
XP_034472361.1
XP_017038645.1
XP_033174145.1
FBpp0078673
XP_002001872.1
XP_030241579.1
XP_030554762.1
XP_022221975.1
XP_002021497.1
XP_001355954.1
XP_016973236.1
XP_039501426.1
XP_002037898.1
XP_020806087.1
XP_044778478.1
XP_034669354.1
XP_037709302.1
XP_016926861.1
XP_016995871.2
XP_043648753.1
XP_002051738.1
XP_002069234.1
XP_039227717.1
