## Supplementary material for "Leveraging genomic redundancy to improve inference and alignment of orthologous proteins": 1787.tsv

ppid	slices
XP_001953291.1
XP_016950683.1
XP_017104668.2
XP_017119801.1
XP_001978787.1
XP_017085514.1
XP_017057108.1
XP_001989603.1
XP_034138217.1
XP_023165121.2
XP_034485264.1
XP_017034394.1
XP_033164968.1
FBpp0078625
XP_001999838.1
XP_017968282.1
XP_030563812.1
XP_022214300.2
XP_002019313.2
XP_001359631.3
XP_016990025.1
XP_039489808.1
XP_002038256.1
XP_020813281.1
XP_002102060.1
XP_034660462.1
XP_037730967.1
XP_016932315.2
XP_016992684.1
XP_043652718.1
XP_002058716.1
XP_002070460.1
XP_002095912.1
