## Supplementary material for "Leveraging genomic redundancy to improve inference and alignment of orthologous proteins": 1793.tsv

ppid	slices
XP_001954318.1
XP_016950739.1
XP_017102090.2
XP_017119964.1
XP_001978827.1
XP_017081627.1
XP_017057018.1
XP_001997355.1
XP_034138344.1
XP_023179785.2
XP_034487788.1
XP_017026752.1
XP_033163378.1
FBpp0078565
XP_002001259.2
XP_017968432.1
XP_030559200.1
XP_022214364.1
XP_002017534.1
XP_001359596.4
XP_016983379.1
XP_039492655.1
XP_002038300.1
XP_020814692.1
XP_002102105.1
XP_034662483.1
XP_037728757.1
XP_016932313.2
XP_016998695.2
XP_043654665.1
XP_002056056.1
XP_002072718.1
XP_002095951.1
