## Supplementary material for "Leveraging genomic redundancy to improve inference and alignment of orthologous proteins": 1803.tsv

ppid	slices
XP_001956965.2
XP_016955422.1
XP_017096033.2
XP_017121755.1
XP_026833179.1
XP_017080476.1
XP_017048471.1
XP_001984548.2
XP_034133788.1
XP_023163412.2
XP_034480226.1
XP_017038047.1
XP_033159378.1
FBpp0077974
XP_002007761.2
XP_030242282.1
XP_030567643.1
XP_022213694.1
XP_026848073.1
XP_001354063.4
XP_016984512.1
XP_039486093.1
XP_002040765.2
XP_020815963.1
XP_016032785.1
XP_034657728.1
XP_037718135.1
XP_016934361.1
XP_017015699.2
XP_043647474.1
XP_002048270.2
XP_002062135.2
XP_039229496.1
