## Supplementary material for "Leveraging genomic redundancy to improve inference and alignment of orthologous proteins": 1817.tsv

ppid	slices
XP_001957266.1
XP_016955978.1
XP_017098087.2
XP_017122185.1
XP_001973481.1
XP_017081181.1
XP_017060088.1
XP_032597955.1
XP_034136331.1
XP_023160146.2
XP_034481260.1
XP_017022748.1
XP_033158843.1
FBpp0077893
XP_002008402.2
XP_030244020.1
XP_030573021.1
XP_022215398.1
XP_002028331.1
XP_001354127.3
XP_016970032.1
XP_039485879.1
XP_002040659.2
XP_020808914.1
XP_002085646.2
XP_034657073.1
XP_037720482.1
XP_016924796.1
XP_016997097.2
XP_043646867.1
XP_002047607.1
XP_002061862.2
XP_002095464.1
