## Supplementary material for "Leveraging genomic redundancy to improve inference and alignment of orthologous proteins": 1977.tsv

ppid	slices
XP_001956299.1
XP_016965666.1
XP_017088296.2
XP_017133793.1
XP_001972175.1
XP_017085277.1
XP_017040284.1
XP_001984022.1
XP_034122736.1
XP_023180112.2
XP_034481112.1
XP_017028285.1
XP_033160976.1
FBpp0076201
XP_002008198.1
XP_017958036.1
XP_030570373.1
XP_022212901.2
XP_002024858.1
XP_001352614.1
XP_016990169.1
XP_039489033.1
XP_002029881.1
XP_020816958.1
XP_016031206.1
XP_034658592.1
XP_037721507.1
XP_016933227.1
XP_017005442.2
XP_043646755.1
XP_002046997.1
XP_002068502.1
XP_002093302.1
