## Supplementary material for "Leveraging genomic redundancy to improve inference and alignment of orthologous proteins": 1988.tsv

ppid	slices
XP_001956285.1
XP_016966709.2
XP_017088338.2
XP_017133983.1
XP_001972218.1
XP_017081231.1
XP_017040496.1
XP_001983692.1
XP_034137177.1
XP_023169915.2
XP_034483687.1
XP_017028451.1
XP_033157692.1
FBpp0076131
XP_002007604.1
XP_017956330.1
XP_030570798.1
XP_022213677.2
XP_002027838.1
XP_001353884.3
XP_016977315.1
XP_039487101.1
XP_002029931.1
XP_020816710.1
XP_002084314.1
XP_034657180.1
XP_037719180.1
XP_016934965.1
XP_017008092.2
XP_043647021.1
XP_002047076.1
XP_002067992.3
XP_002093258.1
