## Supplementary material for "Leveraging genomic redundancy to improve inference and alignment of orthologous proteins": 2067.tsv

ppid	slices
XP_014761516.1
XP_016961912.1
XP_017108744.2
XP_017132240.1
XP_015014961.1
XP_017067996.2
XP_017056633.1
XP_032592532.1
XP_034129613.1
XP_023172248.2
XP_034472484.1
XP_017037318.1
XP_033158960.1
FBpp0080123
XP_015020676.2
XP_030240736.1
XP_030569887.1
XP_022224990.2
XP_026843480.1	0-174
XP_015036810.2
XP_016989619.1
XP_039479663.1
XP_032581690.1
XP_020810702.1
XP_039153679.1
XP_034669144.1
XP_037712080.1
XP_016938318.1
XP_017014678.2
XP_043646834.1
XP_015025272.1
XP_002064784.3
XP_015053713.1
