## Supplementary material for "Leveraging genomic redundancy to improve inference and alignment of orthologous proteins": 2073.tsv

ppid	slices
XP_001961570.1
XP_016956732.1
XP_017105656.2
XP_017110636.1
XP_001968623.1
XP_017075552.2
XP_017047574.1
XP_001996870.1
XP_034124987.1
XP_023179754.1
XP_034471751.1
XP_017021866.1
XP_033174071.1
FBpp0077204
XP_002003820.1
XP_030243936.1
XP_030569023.1
XP_022231906.2
XP_026844330.1
XP_001356671.4
XP_016980981.2
XP_039481212.1
XP_002037768.1
XP_020800821.1
XP_002078084.1
XP_034667155.1
XP_037707999.1
XP_016923565.1
XP_017007136.2
XP_043657309.1
XP_002059262.1
XP_023031560.1
XP_002087880.2
