## Supplementary material for "Leveraging genomic redundancy to improve inference and alignment of orthologous proteins": 2098.tsv

ppid	slices
XP_032306744.1
XP_043948517.1
XP_017093885.2
XP_017126518.1
XP_026836725.1
XP_017073254.1
XP_043064200.1
XP_001987593.2
XP_034122118.1
XP_023174787.1
XP_034477435.1
XP_017025336.1
XP_033155084.1
FBpp0309637
XP_032586153.1
XP_017961298.1
XP_030560342.1
XP_022228022.2
XP_026841871.1
XP_001360970.3
XP_044317851.1
XP_039483217.1
XP_002039670.1
XP_020806850.1
XP_016028760.1
XP_034652651.1
XP_037714387.1
XP_016927853.1
XP_044249166.1
XP_043642477.1
XP_032291831.1
XP_023036983.1
XP_039228092.1
