## Supplementary material for "Leveraging genomic redundancy to improve inference and alignment of orthologous proteins": 2259.tsv

ppid	slices
XP_001966391.1
XP_016963238.1
XP_017104434.1
XP_017119466.1
XP_015010564.1
XP_017062879.1
XP_017062351.1
XP_032594069.1
XP_034140216.1
XP_023162287.2
XP_034482262.1
XP_017021669.1
XP_033172529.1
FBpp0301221
XP_002011002.1
XP_017965636.1
XP_030567719.1
XP_041451671.1
XP_002025826.2
XP_002133878.2
XP_016984758.1
XP_039496976.1
XP_032581443.1
XP_020803661.1
XP_016026102.1
XP_034662480.1
XP_037728041.1
XP_016924472.1
XP_017009368.1
XP_043658061.1
XP_002056789.1
XP_002071061.2
XP_015045310.1
