## Supplementary material for "Leveraging genomic redundancy to improve inference and alignment of orthologous proteins": 2265.tsv

ppid	slices
XP_014767092.1
XP_016950198.1
XP_017092027.2
XP_017129151.1
XP_001982136.2
XP_017084131.1
XP_017046502.1
XP_032595641.1
XP_034126996.1
XP_023179864.1
XP_034486167.1
XP_017031845.1
XP_033166783.1
FBpp0291073
XP_015023394.1
XP_017968992.1
XP_022209393.1
XP_026840152.1
XP_003736264.3
XP_016989194.1
XP_039492849.1
XP_032577982.1
XP_020809386.1
XP_016035891.1
XP_034661060.1
XP_037728095.1
XP_036674386.1
XP_017015583.1
XP_043654494.1
XP_015027074.1
XP_023035785.1
XP_015048561.1
