## Supplementary material for "Leveraging genomic redundancy to improve inference and alignment of orthologous proteins": 2271.tsv

ppid	slices
XP_001956689.1
XP_016959495.1
XP_017104008.2
XP_017127001.1
XP_001971126.1
XP_017063510.1
XP_017059906.1
XP_001984055.1
XP_034136815.1
XP_023180047.2
XP_034481087.1
XP_017029782.1
XP_033158012.1
FBpp0072572
XP_002008231.1
XP_017957905.1
XP_030570223.1
XP_022219567.2
XP_002026151.2
XP_001352446.3
XP_016984113.2
XP_039484741.1
XP_002034902.1
XP_020799969.1
XP_002083209.1
XP_034658455.1
XP_037718819.1
XP_016934439.1
XP_016993235.2
XP_043649149.1
XP_002047030.1
XP_002067856.1
XP_002093114.1
