## Supplementary material for "Leveraging genomic redundancy to improve inference and alignment of orthologous proteins": 2305.tsv

ppid	slices
XP_032306468.1
XP_016947869.1
XP_017105843.2
XP_017124343.1
XP_001976144.1
XP_017068720.1
XP_017039090.1
XP_001997512.2
XP_034140511.1
XP_023161566.2
XP_017037047.1
XP_033155556.1
FBpp0087306
XP_002004157.1
XP_017958811.1
XP_030560451.1
XP_041448852.1
XP_002026406.2
XP_001362018.3
XP_016974315.1
XP_039483890.1
XP_002033320.2
XP_020818106.1
XP_002080970.2
XP_034652730.1
XP_037714264.1
XP_016927810.1
XP_017002679.2
XP_043643900.1
XP_002059289.1
XP_002061527.1
XP_002090343.1
