## Supplementary material for "Leveraging genomic redundancy to improve inference and alignment of orthologous proteins": 2339.tsv

ppid	slices
XP_001959152.1
XP_016947845.1
XP_043066607.1
XP_017126536.1
XP_001974965.2
XP_017072674.1
XP_017051543.1
XP_001987588.1
XP_034121662.1
XP_023174847.2
XP_034477835.1
XP_017025133.1
XP_033156568.1
FBpp0071488
XP_017961297.1
XP_030560343.1
XP_022228003.2
XP_002017899.1
XP_001360976.2
XP_044315039.1
XP_039482698.1
XP_002039664.1
XP_020806824.1
XP_002082385.2
XP_034652532.1
XP_037716268.1
XP_016930610.1
XP_016992918.2
XP_043641413.1
XP_002059423.1
XP_002074946.1
XP_039228403.1
