## Supplementary material for "Leveraging genomic redundancy to improve inference and alignment of orthologous proteins": 2503.tsv

ppid	slices
XP_001957978.2
XP_016958923.1
XP_017101461.2
XP_017122115.1
XP_015013872.1
XP_017085282.1
XP_017053434.1
XP_032590854.1
XP_034133421.1
XP_023178741.2
XP_034480249.1
XP_017028441.1
XP_033158444.1
FBpp0088492
XP_015017826.1
XP_017956448.2
XP_030570287.1
XP_022213808.2
XP_026849452.1
XP_015042495.1
XP_044313556.1
XP_043861877.1
XP_032575791.1
XP_020816694.1
XP_016031150.1
XP_034655370.1
XP_037718244.1
XP_016934715.1
XP_017005510.2
XP_043647957.1
XP_015031292.1
XP_015049449.1
