## Supplementary material for "Leveraging genomic redundancy to improve inference and alignment of orthologous proteins": 2517.tsv

ppid	slices
XP_001961254.1
XP_016967734.1
XP_017106671.2
XP_017133210.1
XP_001976176.1
XP_017078470.1
XP_017054434.1
XP_001986273.1
XP_034141937.1
XP_023177757.2
XP_034476665.1
XP_017027920.1
XP_033152978.1
FBpp0087350
XP_002005273.1
XP_030240211.1
XP_022231209.2
XP_002017670.1
XP_001361741.2
XP_016987174.1
XP_039480399.1
XP_032570919.1
XP_020814848.1
XP_016026943.1
XP_034653150.1
XP_037717418.1
XP_016927902.1
XP_017013332.1
XP_043644251.1
XP_032292565.1
XP_002062832.1
XP_002090374.1
