## Supplementary material for "Leveraging genomic redundancy to improve inference and alignment of orthologous proteins": 2701.tsv

ppid	slices
XP_014766511.1
XP_016954189.1
XP_017104571.1
XP_017130791.1
XP_015009560.1
XP_017082250.1
XP_017044151.1
XP_032592660.1
XP_034138161.1
XP_023163507.1
XP_034485095.1
XP_017031737.1
XP_033166979.1
FBpp0293334
XP_015022087.1
XP_030239332.1
XP_030559607.1
XP_022211425.1
XP_026851279.1
XP_003736491.1
XP_016989094.1
XP_039491054.1
XP_032578197.1
XP_020807738.1
XP_039151310.1
XP_034661037.1
XP_037729189.1
XP_016925783.2
XP_043655012.1
XP_015025879.1
XP_015032922.1
XP_015048378.1
