## Supplementary material for "Leveraging genomic redundancy to improve inference and alignment of orthologous proteins": 2715.tsv

ppid	slices
XP_001956755.1
XP_016965156.2	0-158
XP_017092350.2
XP_041564060.1
XP_001971819.1
XP_017070743.1
XP_017059520.1
XP_001985089.2
XP_034133708.1
XP_023167994.2
XP_034482125.1
XP_017020336.1
XP_033160476.1
FBpp0073051
XP_002009140.1
XP_017957736.1
XP_030571638.1
XP_002028269.1
XP_001353667.2
XP_016988474.2
XP_039486582.1
XP_002035264.1
XP_020801494.1
XP_016030317.1
XP_034657001.1
XP_037719825.1
XP_036671173.1
XP_017009655.2
XP_043649941.1
XP_002047777.1
XP_002062466.1
XP_002093622.1
