## Supplementary material for "Leveraging genomic redundancy to improve inference and alignment of orthologous proteins": 2729.tsv

ppid	slices
XP_001953444.2
XP_016967380.2
XP_043069595.1
XP_017126028.2
XP_001982708.1
XP_017062781.2
XP_017051418.2
XP_001996547.1
XP_034139256.1
XP_023163070.2
XP_034473733.1
XP_017029088.1
XP_033168049.1
FBpp0088314
XP_015016182.2
XP_017962578.1
XP_030566561.1
XP_022217468.2
XP_002027076.2
XP_001352375.2
XP_016984041.1
XP_039496299.1
XP_002043699.1
XP_020809911.1
XP_016037361.1
XP_034670535.1
XP_037714050.1
XP_016944191.2
XP_016998556.2
XP_043657554.1
XP_015024086.1
XP_023036593.1
XP_002099620.1
