## Supplementary material for "Leveraging genomic redundancy to improve inference and alignment of orthologous proteins": 2932.tsv

ppid	slices
XP_014763314.1
XP_016953172.1
XP_017105941.1
XP_041563549.1
XP_015011851.1
XP_041675848.1
XP_032591117.1
XP_034140856.1
XP_023167434.1
XP_034476169.1
XP_017025022.1
XP_033153698.1
FBpp0301114
XP_015019597.1
XP_030244923.1
XP_030564414.1
XP_041448939.1
XP_026842014.1
XP_015039246.2
XP_044317895.1
XP_039484255.1
XP_032572128.1
XP_020802645.1
XP_016028583.1
XP_034654516.1
XP_037717433.1
XP_016929034.1
XP_043645505.1
XP_032292933.1
XP_015033719.1
XP_015052775.1
