## Supplementary material for "Leveraging genomic redundancy to improve inference and alignment of orthologous proteins": 3184.tsv

ppid	slices
XP_032308803.1
XP_016951893.1
XP_017110046.2
XP_017133241.1
XP_001977002.1
XP_017064279.1
XP_017054644.1
XP_043071990.1
XP_034124305.1
XP_030079875.1	1103-1463
XP_034490700.1
XP_017035303.2
XP_033172580.1
FBpp0070806
XP_032588405.1
XP_030569088.1
XP_041447842.1
XP_026845815.1
XP_001354454.4
XP_016981174.1
XP_039497279.1
XP_032580869.1
XP_020806894.1
XP_039153466.1
XP_034671604.1
XP_037724063.1
XP_016942333.1
XP_044252113.1
XP_043658780.1
XP_032289053.1
XP_023034948.1
XP_002099974.1
